# IQCELL: A platform for predicting the effect of gene perturbations on developmental trajectories using single-cell RNA-seq data

**DOI:** 10.1101/2021.04.01.438014

**Authors:** Tiam Heydari, Matthew A. Langley, Cynthia Fisher, Daniel Aguilar-Hidalgo, Shreya Shukla, Ayako Yachie-Kinoshita, Michael Hughes, Kelly M. McNagny, Peter W. Zandstra

## Abstract

The increasing availability of single-cell RNA-sequencing (scRNA-seq) data from various developmental systems provides the opportunity to infer gene regulatory networks (GRNs) directly from data. Herein we describe IQCELL, a platform to infer, simulate, and study executable logical GRNs directly from scRNA-seq data. Such executable GRNs provide an opportunity to inform fundamental hypotheses in developmental programs and help accelerate the design of stem cell-based technologies. We first describe the architecture of IQCELL. Next, we apply IQCELL to a scRNA-seq dataset of early mouse T-cell development and show that it can infer *a priori* over 75% of causal gene interactions previously reported via decades of research. We will also show that dynamic simulations of the derived GRN qualitatively recapitulate the effects of the known gene perturbations on the T-cell developmental trajectory. IQCELL is applicable to many developmental systems and offers a versatile tool to infer, simulate, and study GRNs in biological systems. (https://gitlab.com/stemcellbioengineering/iqcell)
