## Supplementary material for "IQCELL: A platform for predicting the effect of gene perturbations on developmental trajectories using single-cell RNA-seq data": Table S.3

	Bcl11b	Cd3e	Cd3g	Ets1	Gata3	Hes1	Hhex	Il7r	Lef1	Lmo2	Lyl1	Myb	Notch1	Ptcra	Rag1	Runx1	Spi1	Tcf12	Tcf7
KO + KO:
KO:Notch1 & KO:Notch1	0	0	0	0	0	0	0	0	0	0	0	0	0	0	0	0	1	0	0
KO:Notch1 & KO:Notch1	0	0	0	0	0	0	1	0	0	1	1	0	0	0	0	0	1	0	0
KO:Notch1 & KO:Hes1	0	0	0	0	0	0	0	0	0	0	0	0	0	0	0	0	1	0	0
KO:Notch1 & KO:Hes1	0	0	0	0	0	0	1	0	0	1	1	0	0	0	0	0	1	0	0
KO:Notch1 & KO:Hes1	0	0	0	0	0	0	0	0	0	0	0	0	0	0	0	0	0	0	0
KO:Notch1 & KO:Lmo2	0	0	0	0	0	0	0	0	0	0	0	0	0	0	0	0	1	0	0
KO:Notch1 & KO:Tcf7	0	0	0	0	0	0	1	0	0	1	1	0	0	0	0	0	1	0	0
KO:Notch1 & KO:Tcf7	0	0	0	0	0	0	0	0	0	0	0	0	0	0	0	0	1	0	0
KO:Notch1 & KO:Myb	0	0	0	0	0	0	1	0	0	1	1	0	0	0	0	0	1	0	0
KO:Notch1 & KO:Myb	0	0	0	0	0	0	0	0	0	0	0	0	0	0	0	0	1	0	0
KO:Notch1 & KO:Hhex	0	0	0	0	0	0	0	0	0	0	0	0	0	0	0	0	1	0	0
KO:Notch1 & KO:Hhex	0	0	0	0	0	0	0	0	0	1	0	0	0	0	0	0	1	0	0
KO:Notch1 & KO:Spi1	0	0	0	0	0	0	0	0	0	1	0	0	0	0	0	0	0	0	0
KO:Notch1 & KO:Spi1	0	0	0	0	0	0	0	0	0	0	0	0	0	0	0	0	0	0	0
KO:Notch1 & KO:Runx1	0	0	0	0	0	0	1	0	0	1	1	0	0	0	0	0	1	0	0
KO:Notch1 & KO:Runx1	0	0	0	0	0	0	0	0	0	0	0	0	0	0	0	0	1	0	0
KO:Notch1 & KO:Il7r	0	0	0	0	0	0	0	0	0	0	0	0	0	0	0	0	1	0	0
KO:Notch1 & KO:Il7r	0	0	0	0	0	0	1	0	0	1	1	0	0	0	0	0	1	0	0
KO:Notch1 & KO:Gata3	0	0	0	0	0	0	1	0	0	1	1	0	0	0	0	0	1	0	0
KO:Notch1 & KO:Gata3	0	0	0	0	0	0	0	0	0	0	0	0	0	0	0	0	1	0	0
KO:Notch1 & KO:Bcl11b	0	0	0	0	0	0	1	0	0	1	1	0	0	0	0	0	1	0	0
KO:Notch1 & KO:Bcl11b	0	0	0	0	0	0	0	0	0	0	0	0	0	0	0	0	1	0	0
KO:Notch1 & KO:Bcl11b	0	0	0	0	0	0	0	0	0	0	0	0	0	0	0	0	0	0	0
KO:Notch1 & KO:Tcf12	0	0	0	0	0	0	0	0	0	0	0	0	0	0	0	0	1	0	0
KO:Notch1 & KO:Tcf12	0	0	0	0	0	0	1	0	0	1	1	0	0	0	0	0	1	0	0
KO:Notch1 & KO:Ets1	0	0	0	0	0	0	1	0	0	1	1	0	0	0	0	0	1	0	0
KO:Notch1 & KO:Ets1	0	0	0	0	0	0	0	0	0	0	0	0	0	0	0	0	1	0	0
KO:Notch1 & KO:Ets1	0	0	0	0	0	0	0	0	0	0	0	0	0	0	0	0	0	0	0
KO:Notch1 & KO:Cd3g	0	0	0	0	0	0	0	0	0	0	0	0	0	0	0	0	1	0	0
KO:Notch1 & KO:Cd3g	0	0	0	0	0	0	1	0	0	1	1	0	0	0	0	0	1	0	0
KO:Notch1 & KO:Cd3e	0	0	0	0	0	0	1	0	0	1	1	0	0	0	0	0	1	0	0
KO:Notch1 & KO:Cd3e	0	0	0	0	0	0	0	0	0	0	0	0	0	0	0	0	1	0	0
KO:Notch1 & KO:Cd3e	0	0	0	0	0	0	0	0	0	0	0	0	0	0	0	0	0	0	0
KO:Notch1 & KO:Rag1	0	0	0	0	0	0	1	0	0	1	1	0	0	0	0	0	1	0	0
KO:Notch1 & KO:Rag1	0	0	0	0	0	0	0	0	0	0	0	0	0	0	0	0	1	0	0
KO:Notch1 & KO:Lef1	0	0	0	0	0	0	0	0	0	0	0	0	0	0	0	0	1	0	0
KO:Notch1 & KO:Lef1	0	0	0	0	0	0	1	0	0	1	1	0	0	0	0	0	1	0	0
KO:Notch1 & KO:Lyl1	0	0	0	0	0	0	0	0	0	0	0	0	0	0	0	0	1	0	0
KO:Notch1 & KO:Lyl1	0	0	0	0	0	0	1	0	0	1	0	0	0	0	0	0	1	0	0
KO:Notch1 & KO:Ptcra	0	0	0	0	0	0	1	0	0	1	1	0	0	0	0	0	1	0	0
KO:Notch1 & KO:Ptcra	0	0	0	0	0	0	0	0	0	0	0	0	0	0	0	0	1	0	0
KO:Hes1 & KO:Notch1	0	0	0	0	0	0	0	0	0	0	0	0	0	0	0	0	1	0	0
KO:Hes1 & KO:Notch1	0	0	0	0	0	0	1	0	0	1	1	0	0	0	0	0	1	0	0
KO:Hes1 & KO:Hes1	1	0	0	1	1	0	0	1	1	0	0	1	1	0	0	1	0	1	1
KO:Hes1 & KO:Lmo2	1	0	0	1	1	0	0	1	1	0	0	1	1	0	0	1	0	1	1
KO:Hes1 & KO:Tcf7	0	0	0	0	0	0	0	0	0	0	0	0	1	0	0	0	1	0	0
KO:Hes1 & KO:Myb	0	0	0	0	0	0	0	0	0	0	0	0	1	0	0	0	1	0	1
KO:Hes1 & KO:Hhex	1	0	0	1	1	0	0	1	1	0	0	1	1	0	0	1	0	1	1
KO:Hes1 & KO:Spi1	1	0	0	1	1	0	0	1	1	0	0	1	1	0	0	1	0	1	1
KO:Hes1 & KO:Runx1	0	0	0	0	0	0	0	0	0	0	0	1	1	0	0	0	1	0	1
KO:Hes1 & KO:Il7r	1	0	0	1	1	0	0	0	1	0	0	1	1	0	0	1	0	1	1
KO:Hes1 & KO:Gata3	0	0	0	0	0	0	0	1	0	0	0	1	1	0	0	1	0	0	1
KO:Hes1 & KO:Bcl11b	0	0	0	0	1	0	0	1	0	0	0	1	1	0	0	1	0	0	1
KO:Hes1 & KO:Tcf12	1	0	0	0	1	0	0	1	0	0	0	1	1	0	0	1	0	0	1
KO:Hes1 & KO:Ets1	1	0	0	0	1	0	0	1	0	0	0	1	1	0	0	1	0	1	1
KO:Hes1 & KO:Cd3g	1	0	0	1	1	0	0	1	1	0	0	1	1	0	0	1	0	1	1
KO:Hes1 & KO:Cd3e	1	0	0	1	1	0	0	1	1	0	0	1	1	0	0	1	0	1	1
KO:Hes1 & KO:Rag1	1	0	0	1	1	0	0	1	1	0	0	1	1	0	0	1	0	1	1
KO:Hes1 & KO:Lef1	1	0	0	1	1	0	0	1	0	0	0	1	1	0	0	1	0	1	1
KO:Hes1 & KO:Lyl1	1	0	0	1	1	0	0	1	1	0	0	1	1	0	0	1	0	1	1
KO:Hes1 & KO:Ptcra	1	0	0	1	1	0	0	1	1	0	0	1	1	0	0	1	0	1	1
KO:Lmo2 & KO:Notch1	0	0	0	0	0	0	0	0	0	0	0	0	0	0	0	0	0	0	0
KO:Lmo2 & KO:Notch1	0	0	0	0	0	0	0	0	0	0	0	0	0	0	0	0	1	0	0
KO:Lmo2 & KO:Hes1	1	0	0	1	1	0	0	1	1	0	0	1	1	0	0	1	0	1	1
KO:Lmo2 & KO:Lmo2	1	1	1	1	1	1	0	1	1	0	0	1	1	1	1	1	0	1	1
KO:Lmo2 & KO:Tcf7	0	0	0	0	0	1	0	0	0	0	0	0	1	0	0	0	1	0	0
KO:Lmo2 & KO:Myb	0	0	0	0	0	1	0	0	0	0	0	0	1	0	0	0	1	0	1
KO:Lmo2 & KO:Hhex	1	1	1	1	1	1	0	1	1	0	0	1	1	1	1	1	0	1	1
KO:Lmo2 & KO:Spi1	1	1	1	1	1	1	0	1	1	0	0	1	1	1	1	1	0	1	1
KO:Lmo2 & KO:Runx1	0	0	0	0	0	1	0	0	0	0	0	1	1	0	0	0	1	0	1
KO:Lmo2 & KO:Il7r	1	1	1	1	1	1	0	0	1	0	0	1	1	1	1	1	0	1	1
KO:Lmo2 & KO:Gata3	0	0	0	0	0	1	0	1	0	0	0	1	1	0	0	1	0	0	1
KO:Lmo2 & KO:Bcl11b	0	0	0	0	1	1	0	1	0	0	0	1	1	0	0	1	0	0	1
KO:Lmo2 & KO:Tcf12	1	0	0	0	1	1	0	1	0	0	0	1	1	0	0	1	0	0	1
KO:Lmo2 & KO:Ets1	1	1	1	0	1	1	0	1	0	0	0	1	1	0	0	1	0	1	1
KO:Lmo2 & KO:Cd3g	1	1	0	1	1	1	0	1	1	0	0	1	1	1	1	1	0	1	1
KO:Lmo2 & KO:Cd3e	1	0	1	1	1	1	0	1	1	0	0	1	1	1	1	1	0	1	1
KO:Lmo2 & KO:Rag1	1	1	1	1	1	1	0	1	1	0	0	1	1	1	0	1	0	1	1
KO:Lmo2 & KO:Lef1	1	1	1	1	1	1	0	1	0	0	0	1	1	1	1	1	0	1	1
KO:Lmo2 & KO:Lyl1	1	1	1	1	1	1	0	1	1	0	0	1	1	1	1	1	0	1	1
KO:Lmo2 & KO:Ptcra	1	1	1	1	1	1	0	1	1	0	0	1	1	0	1	1	0	1	1
KO:Tcf7 & KO:Notch1	0	0	0	0	0	0	0	0	0	0	0	0	0	0	0	0	1	0	0
KO:Tcf7 & KO:Notch1	0	0	0	0	0	0	1	0	0	1	1	0	0	0	0	0	1	0	0
KO:Tcf7 & KO:Hes1	0	0	0	0	0	0	0	0	0	0	0	0	1	0	0	0	1	0	0
KO:Tcf7 & KO:Lmo2	0	0	0	0	0	1	0	0	0	0	0	0	1	0	0	0	1	0	0
KO:Tcf7 & KO:Tcf7	0	0	0	0	0	1	0	0	0	0	0	0	1	0	0	0	1	0	0
KO:Tcf7 & KO:Myb	0	0	0	0	0	1	0	0	0	0	0	0	1	0	0	0	1	0	0
KO:Tcf7 & KO:Hhex	0	0	0	0	0	1	0	0	0	0	0	0	1	0	0	0	1	0	0
KO:Tcf7 & KO:Spi1	0	0	0	0	0	1	0	0	0	0	0	0	1	0	0	0	0	0	0
KO:Tcf7 & KO:Runx1	0	0	0	0	0	1	0	0	0	0	0	0	1	0	0	0	1	0	0
KO:Tcf7 & KO:Il7r	0	0	0	0	0	1	0	0	0	0	0	0	1	0	0	0	1	0	0
KO:Tcf7 & KO:Gata3	0	0	0	0	0	1	0	0	0	0	0	0	1	0	0	0	1	0	0
KO:Tcf7 & KO:Bcl11b	0	0	0	0	0	1	0	0	0	0	0	0	1	0	0	0	1	0	0
KO:Tcf7 & KO:Tcf12	0	0	0	0	0	1	0	0	0	0	0	0	1	0	0	0	1	0	0
KO:Tcf7 & KO:Ets1	0	0	0	0	0	1	0	0	0	0	0	0	1	0	0	0	1	0	0
KO:Tcf7 & KO:Cd3g	0	0	0	0	0	1	0	0	0	0	0	0	1	0	0	0	1	0	0
KO:Tcf7 & KO:Cd3e	0	0	0	0	0	1	0	0	0	0	0	0	1	0	0	0	1	0	0
KO:Tcf7 & KO:Rag1	0	0	0	0	0	1	0	0	0	0	0	0	1	0	0	0	1	0	0
KO:Tcf7 & KO:Lef1	0	0	0	0	0	1	0	0	0	0	0	0	1	0	0	0	1	0	0
KO:Tcf7 & KO:Lyl1	0	0	0	0	0	1	0	0	0	0	0	0	1	0	0	0	1	0	0
KO:Tcf7 & KO:Ptcra	0	0	0	0	0	1	0	0	0	0	0	0	1	0	0	0	1	0	0
KO:Myb & KO:Notch1	0	0	0	0	0	0	1	0	0	1	1	0	0	0	0	0	1	0	0
KO:Myb & KO:Notch1	0	0	0	0	0	0	0	0	0	0	0	0	0	0	0	0	1	0	0
KO:Myb & KO:Hes1	0	0	0	0	0	0	0	0	0	0	0	0	1	0	0	0	1	0	1
KO:Myb & KO:Lmo2	0	0	0	0	0	1	0	0	0	0	0	0	1	0	0	0	1	0	1
KO:Myb & KO:Tcf7	0	0	0	0	0	1	0	0	0	0	0	0	1	0	0	0	1	0	0
KO:Myb & KO:Myb	0	0	0	0	0	1	0	0	0	0	0	0	1	0	0	0	1	0	1
KO:Myb & KO:Hhex	0	0	0	0	0	1	0	0	0	0	0	0	1	0	0	0	1	0	1
KO:Myb & KO:Spi1	0	0	0	0	0	1	0	0	0	0	0	0	1	0	0	0	0	0	1
KO:Myb & KO:Runx1	0	0	0	0	0	1	0	0	0	0	0	0	1	0	0	0	1	0	1
KO:Myb & KO:Il7r	0	0	0	0	0	1	0	0	0	0	0	0	1	0	0	0	1	0	1
KO:Myb & KO:Gata3	0	0	0	0	0	1	0	0	0	0	0	0	1	0	0	0	1	0	1
KO:Myb & KO:Bcl11b	0	0	0	0	0	1	0	0	0	0	0	0	1	0	0	0	1	0	1
KO:Myb & KO:Tcf12	0	0	0	0	0	1	0	0	0	0	0	0	1	0	0	0	1	0	1
KO:Myb & KO:Ets1	0	0	0	0	0	1	0	0	0	0	0	0	1	0	0	0	1	0	1
KO:Myb & KO:Cd3g	0	0	0	0	0	1	0	0	0	0	0	0	1	0	0	0	1	0	1
KO:Myb & KO:Cd3e	0	0	0	0	0	1	0	0	0	0	0	0	1	0	0	0	1	0	1
KO:Myb & KO:Rag1	0	0	0	0	0	1	0	0	0	0	0	0	1	0	0	0	1	0	1
KO:Myb & KO:Lef1	0	0	0	0	0	1	0	0	0	0	0	0	1	0	0	0	1	0	1
KO:Myb & KO:Lyl1	0	0	0	0	0	1	0	0	0	0	0	0	1	0	0	0	1	0	1
KO:Myb & KO:Ptcra	0	0	0	0	0	1	0	0	0	0	0	0	1	0	0	0	1	0	1
KO:Hhex & KO:Notch1	0	0	0	0	0	0	0	0	0	1	0	0	0	0	0	0	1	0	0
KO:Hhex & KO:Notch1	0	0	0	0	0	0	0	0	0	0	0	0	0	0	0	0	1	0	0
KO:Hhex & KO:Hes1	1	0	0	1	1	0	0	1	1	0	0	1	1	0	0	1	0	1	1
KO:Hhex & KO:Lmo2	1	1	1	1	1	1	0	1	1	0	0	1	1	1	1	1	0	1	1
KO:Hhex & KO:Tcf7	0	0	0	0	0	1	0	0	0	0	0	0	1	0	0	0	1	0	0
KO:Hhex & KO:Myb	0	0	0	0	0	1	0	0	0	0	0	0	1	0	0	0	1	0	1
KO:Hhex & KO:Hhex	1	1	1	1	1	1	0	1	1	0	0	1	1	1	1	1	0	1	1
KO:Hhex & KO:Spi1	1	1	1	1	1	1	0	1	1	0	0	1	1	1	1	1	0	1	1
KO:Hhex & KO:Runx1	0	0	0	0	0	1	0	0	0	0	0	1	1	0	0	0	1	0	1
KO:Hhex & KO:Il7r	1	1	1	1	1	1	0	0	1	0	0	1	1	1	1	1	0	1	1
KO:Hhex & KO:Gata3	0	0	0	0	0	1	0	1	0	0	0	1	1	0	0	1	0	0	1
KO:Hhex & KO:Bcl11b	0	0	0	0	1	1	0	1	0	0	0	1	1	0	0	1	0	0	1
KO:Hhex & KO:Tcf12	1	0	0	0	1	1	0	1	0	0	0	1	1	0	0	1	0	0	1
KO:Hhex & KO:Ets1	1	1	1	0	1	1	0	1	0	0	0	1	1	0	0	1	0	1	1
KO:Hhex & KO:Cd3g	1	1	0	1	1	1	0	1	1	0	0	1	1	1	1	1	0	1	1
KO:Hhex & KO:Cd3e	1	0	1	1	1	1	0	1	1	0	0	1	1	1	1	1	0	1	1
KO:Hhex & KO:Rag1	1	1	1	1	1	1	0	1	1	0	0	1	1	1	0	1	0	1	1
KO:Hhex & KO:Lef1	1	1	1	1	1	1	0	1	0	0	0	1	1	1	1	1	0	1	1
KO:Hhex & KO:Lyl1	1	1	1	1	1	1	0	1	1	0	0	1	1	1	1	1	0	1	1
KO:Hhex & KO:Ptcra	1	1	1	1	1	1	0	1	1	0	0	1	1	0	1	1	0	1	1
KO:Spi1 & KO:Notch1	0	0	0	0	0	0	0	0	0	0	0	0	0	0	0	0	0	0	0
KO:Spi1 & KO:Notch1	0	0	0	0	0	0	0	0	0	1	0	0	0	0	0	0	0	0	0
KO:Spi1 & KO:Hes1	1	0	0	1	1	0	0	1	1	0	0	1	1	0	0	1	0	1	1
KO:Spi1 & KO:Lmo2	1	1	1	1	1	1	0	1	1	0	0	1	1	1	1	1	0	1	1
KO:Spi1 & KO:Tcf7	0	0	0	0	0	1	0	0	0	0	0	0	1	0	0	0	0	0	0
KO:Spi1 & KO:Myb	0	0	0	0	0	1	0	0	0	0	0	0	1	0	0	0	0	0	1
KO:Spi1 & KO:Hhex	1	1	1	1	1	1	0	1	1	0	0	1	1	1	1	1	0	1	1
KO:Spi1 & KO:Spi1	1	1	1	1	1	1	0	1	1	0	0	1	1	1	1	1	0	1	1
KO:Spi1 & KO:Runx1	0	0	0	0	0	1	0	0	0	0	0	1	1	0	0	0	0	0	1
KO:Spi1 & KO:Il7r	1	1	1	1	1	1	0	0	1	0	0	1	1	1	1	1	0	1	1
KO:Spi1 & KO:Gata3	0	0	0	0	0	1	0	1	0	0	0	1	1	0	0	1	0	0	1
KO:Spi1 & KO:Bcl11b	0	0	0	0	1	1	0	1	0	0	0	1	1	0	0	1	0	0	1
KO:Spi1 & KO:Tcf12	1	0	0	0	1	1	0	1	0	0	0	1	1	0	0	1	0	0	1
KO:Spi1 & KO:Ets1	1	1	1	0	1	1	0	1	0	0	0	1	1	0	0	1	0	1	1
KO:Spi1 & KO:Cd3g	1	1	0	1	1	1	0	1	1	0	0	1	1	1	1	1	0	1	1
KO:Spi1 & KO:Cd3e	1	0	1	1	1	1	0	1	1	0	0	1	1	1	1	1	0	1	1
KO:Spi1 & KO:Rag1	1	1	1	1	1	1	0	1	1	0	0	1	1	1	0	1	0	1	1
KO:Spi1 & KO:Lef1	1	1	1	1	1	1	0	1	0	0	0	1	1	1	1	1	0	1	1
KO:Spi1 & KO:Lyl1	1	1	1	1	1	1	0	1	1	0	0	1	1	1	1	1	0	1	1
KO:Spi1 & KO:Ptcra	1	1	1	1	1	1	0	1	1	0	0	1	1	0	1	1	0	1	1
KO:Runx1 & KO:Notch1	0	0	0	0	0	0	1	0	0	1	1	0	0	0	0	0	1	0	0
KO:Runx1 & KO:Notch1	0	0	0	0	0	0	0	0	0	0	0	0	0	0	0	0	1	0	0
KO:Runx1 & KO:Hes1	0	0	0	0	0	0	0	0	0	0	0	1	1	0	0	0	1	0	1
KO:Runx1 & KO:Lmo2	0	0	0	0	0	1	0	0	0	0	0	1	1	0	0	0	1	0	1
KO:Runx1 & KO:Tcf7	0	0	0	0	0	1	0	0	0	0	0	0	1	0	0	0	1	0	0
KO:Runx1 & KO:Myb	0	0	0	0	0	1	0	0	0	0	0	0	1	0	0	0	1	0	1
KO:Runx1 & KO:Hhex	0	0	0	0	0	1	0	0	0	0	0	1	1	0	0	0	1	0	1
KO:Runx1 & KO:Spi1	0	0	0	0	0	1	0	0	0	0	0	1	1	0	0	0	0	0	1
KO:Runx1 & KO:Runx1	0	0	0	0	0	1	0	0	0	0	0	1	1	0	0	0	1	0	1
KO:Runx1 & KO:Il7r	0	0	0	0	0	1	0	0	0	0	0	1	1	0	0	0	1	0	1
KO:Runx1 & KO:Gata3	0	0	0	0	0	1	0	0	0	0	0	1	1	0	0	0	1	0	1
KO:Runx1 & KO:Bcl11b	0	0	0	0	0	1	0	0	0	0	0	1	1	0	0	0	1	0	1
KO:Runx1 & KO:Tcf12	0	0	0	0	0	1	0	0	0	0	0	1	1	0	0	0	1	0	1
KO:Runx1 & KO:Ets1	0	0	0	0	0	1	0	0	0	0	0	1	1	0	0	0	1	0	1
KO:Runx1 & KO:Cd3g	0	0	0	0	0	1	0	0	0	0	0	1	1	0	0	0	1	0	1
KO:Runx1 & KO:Cd3e	0	0	0	0	0	1	0	0	0	0	0	1	1	0	0	0	1	0	1
KO:Runx1 & KO:Rag1	0	0	0	0	0	1	0	0	0	0	0	1	1	0	0	0	1	0	1
KO:Runx1 & KO:Lef1	0	0	0	0	0	1	0	0	0	0	0	1	1	0	0	0	1	0	1
KO:Runx1 & KO:Lyl1	0	0	0	0	0	1	0	0	0	0	0	1	1	0	0	0	1	0	1
KO:Runx1 & KO:Ptcra	0	0	0	0	0	1	0	0	0	0	0	1	1	0	0	0	1	0	1
KO:Il7r & KO:Notch1	0	0	0	0	0	0	0	0	0	0	0	0	0	0	0	0	1	0	0
KO:Il7r & KO:Notch1	0	0	0	0	0	0	1	0	0	1	1	0	0	0	0	0	1	0	0
KO:Il7r & KO:Hes1	1	0	0	1	1	0	0	0	1	0	0	1	1	0	0	1	0	1	1
KO:Il7r & KO:Lmo2	1	1	1	1	1	1	0	0	1	0	0	1	1	1	1	1	0	1	1
KO:Il7r & KO:Tcf7	0	0	0	0	0	1	0	0	0	0	0	0	1	0	0	0	1	0	0
KO:Il7r & KO:Myb	0	0	0	0	0	1	0	0	0	0	0	0	1	0	0	0	1	0	1
KO:Il7r & KO:Hhex	1	1	1	1	1	1	0	0	1	0	0	1	1	1	1	1	0	1	1
KO:Il7r & KO:Spi1	1	1	1	1	1	1	0	0	1	0	0	1	1	1	1	1	0	1	1
KO:Il7r & KO:Runx1	0	0	0	0	0	1	0	0	0	0	0	1	1	0	0	0	1	0	1
KO:Il7r & KO:Il7r	1	1	1	1	1	1	0	0	1	0	0	1	1	1	1	1	0	1	1
KO:Il7r & KO:Gata3	0	0	0	0	0	1	0	0	0	0	0	1	1	0	0	1	0	0	1
KO:Il7r & KO:Bcl11b	0	0	0	0	1	1	0	0	0	0	0	1	1	0	0	1	0	0	1
KO:Il7r & KO:Tcf12	1	0	0	0	1	1	0	0	0	0	0	1	1	0	0	1	0	0	1
KO:Il7r & KO:Ets1	1	1	1	0	1	1	0	0	0	0	0	1	1	0	0	1	0	1	1
KO:Il7r & KO:Cd3g	1	1	0	1	1	1	0	0	1	0	0	1	1	1	1	1	0	1	1
KO:Il7r & KO:Cd3e	1	0	1	1	1	1	0	0	1	0	0	1	1	1	1	1	0	1	1
KO:Il7r & KO:Rag1	1	1	1	1	1	1	0	0	1	0	0	1	1	1	0	1	0	1	1
KO:Il7r & KO:Lef1	1	1	1	1	1	1	0	0	0	0	0	1	1	1	1	1	0	1	1
KO:Il7r & KO:Lyl1	1	1	1	1	1	1	0	0	1	0	0	1	1	1	1	1	0	1	1
KO:Il7r & KO:Ptcra	1	1	1	1	1	1	0	0	1	0	0	1	1	0	1	1	0	1	1
KO:Gata3 & KO:Notch1	0	0	0	0	0	0	1	0	0	1	1	0	0	0	0	0	1	0	0
KO:Gata3 & KO:Notch1	0	0	0	0	0	0	0	0	0	0	0	0	0	0	0	0	1	0	0
KO:Gata3 & KO:Hes1	0	0	0	0	0	0	0	1	0	0	0	1	1	0	0	1	0	0	1
KO:Gata3 & KO:Lmo2	0	0	0	0	0	1	0	1	0	0	0	1	1	0	0	1	0	0	1
KO:Gata3 & KO:Tcf7	0	0	0	0	0	1	0	0	0	0	0	0	1	0	0	0	1	0	0
KO:Gata3 & KO:Myb	0	0	0	0	0	1	0	0	0	0	0	0	1	0	0	0	1	0	1
KO:Gata3 & KO:Hhex	0	0	0	0	0	1	0	1	0	0	0	1	1	0	0	1	0	0	1
KO:Gata3 & KO:Spi1	0	0	0	0	0	1	0	1	0	0	0	1	1	0	0	1	0	0	1
KO:Gata3 & KO:Runx1	0	0	0	0	0	1	0	0	0	0	0	1	1	0	0	0	1	0	1
KO:Gata3 & KO:Il7r	0	0	0	0	0	1	0	0	0	0	0	1	1	0	0	1	0	0	1
KO:Gata3 & KO:Gata3	0	0	0	0	0	1	0	1	0	0	0	1	1	0	0	1	0	0	1
KO:Gata3 & KO:Bcl11b	0	0	0	0	0	1	0	1	0	0	0	1	1	0	0	1	0	0	1
KO:Gata3 & KO:Tcf12	0	0	0	0	0	1	0	1	0	0	0	1	1	0	0	1	0	0	1
KO:Gata3 & KO:Ets1	0	0	0	0	0	1	0	1	0	0	0	1	1	0	0	1	0	0	1
KO:Gata3 & KO:Cd3g	0	0	0	0	0	1	0	1	0	0	0	1	1	0	0	1	0	0	1
KO:Gata3 & KO:Cd3e	0	0	0	0	0	1	0	1	0	0	0	1	1	0	0	1	0	0	1
KO:Gata3 & KO:Rag1	0	0	0	0	0	1	0	1	0	0	0	1	1	0	0	1	0	0	1
KO:Gata3 & KO:Lef1	0	0	0	0	0	1	0	1	0	0	0	1	1	0	0	1	0	0	1
KO:Gata3 & KO:Lyl1	0	0	0	0	0	1	0	1	0	0	0	1	1	0	0	1	0	0	1
KO:Gata3 & KO:Ptcra	0	0	0	0	0	1	0	1	0	0	0	1	1	0	0	1	0	0	1
KO:Bcl11b & KO:Notch1	0	0	0	0	0	0	0	0	0	0	0	0	0	0	0	0	1	0	0
KO:Bcl11b & KO:Notch1	0	0	0	0	0	0	1	0	0	1	1	0	0	0	0	0	1	0	0
KO:Bcl11b & KO:Hes1	0	0	0	0	1	0	0	1	0	0	0	1	1	0	0	1	0	0	1
KO:Bcl11b & KO:Lmo2	0	0	0	0	1	1	0	1	0	0	0	1	1	0	0	1	0	0	1
KO:Bcl11b & KO:Tcf7	0	0	0	0	0	1	0	0	0	0	0	0	1	0	0	0	1	0	0
KO:Bcl11b & KO:Myb	0	0	0	0	0	1	0	0	0	0	0	0	1	0	0	0	1	0	1
KO:Bcl11b & KO:Hhex	0	0	0	0	1	1	0	1	0	0	0	1	1	0	0	1	0	0	1
KO:Bcl11b & KO:Spi1	0	0	0	0	1	1	0	1	0	0	0	1	1	0	0	1	0	0	1
KO:Bcl11b & KO:Runx1	0	0	0	0	0	1	0	0	0	0	0	1	1	0	0	0	1	0	1
KO:Bcl11b & KO:Il7r	0	0	0	0	1	1	0	0	0	0	0	1	1	0	0	1	0	0	1
KO:Bcl11b & KO:Gata3	0	0	0	0	0	1	0	1	0	0	0	1	1	0	0	1	0	0	1
KO:Bcl11b & KO:Bcl11b	0	0	0	0	1	1	0	1	0	0	0	1	1	0	0	1	0	0	1
KO:Bcl11b & KO:Tcf12	0	0	0	0	1	1	0	1	0	0	0	1	1	0	0	1	0	0	1
KO:Bcl11b & KO:Ets1	0	0	0	0	1	1	0	1	0	0	0	1	1	0	0	1	0	0	1
KO:Bcl11b & KO:Cd3g	0	0	0	0	1	1	0	1	0	0	0	1	1	0	0	1	0	0	1
KO:Bcl11b & KO:Cd3e	0	0	0	0	1	1	0	1	0	0	0	1	1	0	0	1	0	0	1
KO:Bcl11b & KO:Rag1	0	0	0	0	1	1	0	1	0	0	0	1	1	0	0	1	0	0	1
KO:Bcl11b & KO:Lef1	0	0	0	0	1	1	0	1	0	0	0	1	1	0	0	1	0	0	1
KO:Bcl11b & KO:Lyl1	0	0	0	0	1	1	0	1	0	0	0	1	1	0	0	1	0	0	1
KO:Bcl11b & KO:Ptcra	0	0	0	0	1	1	0	1	0	0	0	1	1	0	0	1	0	0	1
KO:Tcf12 & KO:Notch1	0	0	0	0	0	0	1	0	0	1	1	0	0	0	0	0	1	0	0
KO:Tcf12 & KO:Notch1	0	0	0	0	0	0	0	0	0	0	0	0	0	0	0	0	1	0	0
KO:Tcf12 & KO:Hes1	1	0	0	0	1	0	0	1	0	0	0	1	1	0	0	1	0	0	1
KO:Tcf12 & KO:Lmo2	1	0	0	0	1	1	0	1	0	0	0	1	1	0	0	1	0	0	1
KO:Tcf12 & KO:Tcf7	0	0	0	0	0	1	0	0	0	0	0	0	1	0	0	0	1	0	0
KO:Tcf12 & KO:Myb	0	0	0	0	0	1	0	0	0	0	0	0	1	0	0	0	1	0	1
KO:Tcf12 & KO:Hhex	1	0	0	0	1	1	0	1	0	0	0	1	1	0	0	1	0	0	1
KO:Tcf12 & KO:Spi1	1	0	0	0	1	1	0	1	0	0	0	1	1	0	0	1	0	0	1
KO:Tcf12 & KO:Runx1	0	0	0	0	0	1	0	0	0	0	0	1	1	0	0	0	1	0	1
KO:Tcf12 & KO:Il7r	1	0	0	0	1	1	0	0	0	0	0	1	1	0	0	1	0	0	1
KO:Tcf12 & KO:Gata3	0	0	0	0	0	1	0	1	0	0	0	1	1	0	0	1	0	0	1
KO:Tcf12 & KO:Bcl11b	0	0	0	0	1	1	0	1	0	0	0	1	1	0	0	1	0	0	1
KO:Tcf12 & KO:Tcf12	1	0	0	0	1	1	0	1	0	0	0	1	1	0	0	1	0	0	1
KO:Tcf12 & KO:Ets1	1	0	0	0	1	1	0	1	0	0	0	1	1	0	0	1	0	0	1
KO:Tcf12 & KO:Cd3g	1	0	0	0	1	1	0	1	0	0	0	1	1	0	0	1	0	0	1
KO:Tcf12 & KO:Cd3e	1	0	0	0	1	1	0	1	0	0	0	1	1	0	0	1	0	0	1
KO:Tcf12 & KO:Rag1	1	0	0	0	1	1	0	1	0	0	0	1	1	0	0	1	0	0	1
KO:Tcf12 & KO:Lef1	1	0	0	0	1	1	0	1	0	0	0	1	1	0	0	1	0	0	1
KO:Tcf12 & KO:Lyl1	1	0	0	0	1	1	0	1	0	0	0	1	1	0	0	1	0	0	1
KO:Tcf12 & KO:Ptcra	1	0	0	0	1	1	0	1	0	0	0	1	1	0	0	1	0	0	1
KO:Ets1 & KO:Notch1	0	0	0	0	0	0	0	0	0	0	0	0	0	0	0	0	1	0	0
KO:Ets1 & KO:Notch1	0	0	0	0	0	0	1	0	0	1	1	0	0	0	0	0	1	0	0
KO:Ets1 & KO:Hes1	1	0	0	0	1	0	0	1	0	0	0	1	1	0	0	1	0	1	1
KO:Ets1 & KO:Lmo2	1	1	1	0	1	1	0	1	0	0	0	1	1	0	0	1	0	1	1
KO:Ets1 & KO:Tcf7	0	0	0	0	0	1	0	0	0	0	0	0	1	0	0	0	1	0	0
KO:Ets1 & KO:Myb	0	0	0	0	0	1	0	0	0	0	0	0	1	0	0	0	1	0	1
KO:Ets1 & KO:Hhex	1	1	1	0	1	1	0	1	0	0	0	1	1	0	0	1	0	1	1
KO:Ets1 & KO:Spi1	1	1	1	0	1	1	0	1	0	0	0	1	1	0	0	1	0	1	1
KO:Ets1 & KO:Runx1	0	0	0	0	0	1	0	0	0	0	0	1	1	0	0	0	1	0	1
KO:Ets1 & KO:Il7r	1	1	1	0	1	1	0	0	0	0	0	1	1	0	0	1	0	1	1
KO:Ets1 & KO:Gata3	0	0	0	0	0	1	0	1	0	0	0	1	1	0	0	1	0	0	1
KO:Ets1 & KO:Bcl11b	0	0	0	0	1	1	0	1	0	0	0	1	1	0	0	1	0	0	1
KO:Ets1 & KO:Tcf12	1	0	0	0	1	1	0	1	0	0	0	1	1	0	0	1	0	0	1
KO:Ets1 & KO:Ets1	1	1	1	0	1	1	0	1	0	0	0	1	1	0	0	1	0	1	1
KO:Ets1 & KO:Cd3g	1	1	0	0	1	1	0	1	0	0	0	1	1	0	0	1	0	1	1
KO:Ets1 & KO:Cd3e	1	0	1	0	1	1	0	1	0	0	0	1	1	0	0	1	0	1	1
KO:Ets1 & KO:Rag1	1	1	1	0	1	1	0	1	0	0	0	1	1	0	0	1	0	1	1
KO:Ets1 & KO:Lef1	1	1	1	0	1	1	0	1	0	0	0	1	1	0	0	1	0	1	1
KO:Ets1 & KO:Lyl1	1	1	1	0	1	1	0	1	0	0	0	1	1	0	0	1	0	1	1
KO:Ets1 & KO:Ptcra	1	1	1	0	1	1	0	1	0	0	0	1	1	0	0	1	0	1	1
KO:Cd3g & KO:Notch1	0	0	0	0	0	0	0	0	0	0	0	0	0	0	0	0	0	0	0
KO:Cd3g & KO:Notch1	0	0	0	0	0	0	1	0	0	1	1	0	0	0	0	0	1	0	0
KO:Cd3g & KO:Notch1	0	0	0	0	0	0	0	0	0	0	0	0	0	0	0	0	1	0	0
KO:Cd3g & KO:Hes1	1	0	0	1	1	0	0	1	1	0	0	1	1	0	0	1	0	1	1
KO:Cd3g & KO:Lmo2	1	1	0	1	1	1	0	1	1	0	0	1	1	1	1	1	0	1	1
KO:Cd3g & KO:Tcf7	0	0	0	0	0	1	0	0	0	0	0	0	1	0	0	0	1	0	0
KO:Cd3g & KO:Myb	0	0	0	0	0	1	0	0	0	0	0	0	1	0	0	0	1	0	1
KO:Cd3g & KO:Hhex	1	1	0	1	1	1	0	1	1	0	0	1	1	1	1	1	0	1	1
KO:Cd3g & KO:Spi1	1	1	0	1	1	1	0	1	1	0	0	1	1	1	1	1	0	1	1
KO:Cd3g & KO:Runx1	0	0	0	0	0	1	0	0	0	0	0	1	1	0	0	0	1	0	1
KO:Cd3g & KO:Il7r	1	1	0	1	1	1	0	0	1	0	0	1	1	1	1	1	0	1	1
KO:Cd3g & KO:Gata3	0	0	0	0	0	1	0	1	0	0	0	1	1	0	0	1	0	0	1
KO:Cd3g & KO:Bcl11b	0	0	0	0	1	1	0	1	0	0	0	1	1	0	0	1	0	0	1
KO:Cd3g & KO:Tcf12	1	0	0	0	1	1	0	1	0	0	0	1	1	0	0	1	0	0	1
KO:Cd3g & KO:Ets1	1	1	0	0	1	1	0	1	0	0	0	1	1	0	0	1	0	1	1
KO:Cd3g & KO:Cd3g	1	1	0	1	1	1	0	1	1	0	0	1	1	1	1	1	0	1	1
KO:Cd3g & KO:Cd3e	1	0	0	1	1	1	0	1	1	0	0	1	1	1	1	1	0	1	1
KO:Cd3g & KO:Rag1	1	1	0	1	1	1	0	1	1	0	0	1	1	1	0	1	0	1	1
KO:Cd3g & KO:Lef1	1	1	0	1	1	1	0	1	0	0	0	1	1	1	1	1	0	1	1
KO:Cd3g & KO:Lyl1	1	1	0	1	1	1	0	1	1	0	0	1	1	1	1	1	0	1	1
KO:Cd3g & KO:Ptcra	1	1	0	1	1	1	0	1	1	0	0	1	1	0	1	1	0	1	1
KO:Cd3e & KO:Notch1	0	0	0	0	0	0	1	0	0	1	1	0	0	0	0	0	1	0	0
KO:Cd3e & KO:Notch1	0	0	0	0	0	0	0	0	0	0	0	0	0	0	0	0	1	0	0
KO:Cd3e & KO:Notch1	0	0	0	0	0	0	0	0	0	0	0	0	0	0	0	0	0	0	0
KO:Cd3e & KO:Hes1	1	0	0	1	1	0	0	1	1	0	0	1	1	0	0	1	0	1	1
KO:Cd3e & KO:Lmo2	1	0	1	1	1	1	0	1	1	0	0	1	1	1	1	1	0	1	1
KO:Cd3e & KO:Tcf7	0	0	0	0	0	1	0	0	0	0	0	0	1	0	0	0	1	0	0
KO:Cd3e & KO:Myb	0	0	0	0	0	1	0	0	0	0	0	0	1	0	0	0	1	0	1
KO:Cd3e & KO:Hhex	1	0	1	1	1	1	0	1	1	0	0	1	1	1	1	1	0	1	1
KO:Cd3e & KO:Spi1	1	0	1	1	1	1	0	1	1	0	0	1	1	1	1	1	0	1	1
KO:Cd3e & KO:Runx1	0	0	0	0	0	1	0	0	0	0	0	1	1	0	0	0	1	0	1
KO:Cd3e & KO:Il7r	1	0	1	1	1	1	0	0	1	0	0	1	1	1	1	1	0	1	1
KO:Cd3e & KO:Gata3	0	0	0	0	0	1	0	1	0	0	0	1	1	0	0	1	0	0	1
KO:Cd3e & KO:Bcl11b	0	0	0	0	1	1	0	1	0	0	0	1	1	0	0	1	0	0	1
KO:Cd3e & KO:Tcf12	1	0	0	0	1	1	0	1	0	0	0	1	1	0	0	1	0	0	1
KO:Cd3e & KO:Ets1	1	0	1	0	1	1	0	1	0	0	0	1	1	0	0	1	0	1	1
KO:Cd3e & KO:Cd3g	1	0	0	1	1	1	0	1	1	0	0	1	1	1	1	1	0	1	1
KO:Cd3e & KO:Cd3e	1	0	1	1	1	1	0	1	1	0	0	1	1	1	1	1	0	1	1
KO:Cd3e & KO:Rag1	1	0	1	1	1	1	0	1	1	0	0	1	1	1	0	1	0	1	1
KO:Cd3e & KO:Lef1	1	0	1	1	1	1	0	1	0	0	0	1	1	1	1	1	0	1	1
KO:Cd3e & KO:Lyl1	1	0	1	1	1	1	0	1	1	0	0	1	1	1	1	1	0	1	1
KO:Cd3e & KO:Ptcra	1	0	1	1	1	1	0	1	1	0	0	1	1	0	1	1	0	1	1
KO:Rag1 & KO:Notch1	0	0	0	0	0	0	0	0	0	0	0	0	0	0	0	0	1	0	0
KO:Rag1 & KO:Notch1	0	0	0	0	0	0	1	0	0	1	1	0	0	0	0	0	1	0	0
KO:Rag1 & KO:Hes1	1	0	0	1	1	0	0	1	1	0	0	1	1	0	0	1	0	1	1
KO:Rag1 & KO:Lmo2	1	1	1	1	1	1	0	1	1	0	0	1	1	1	0	1	0	1	1
KO:Rag1 & KO:Tcf7	0	0	0	0	0	1	0	0	0	0	0	0	1	0	0	0	1	0	0
KO:Rag1 & KO:Myb	0	0	0	0	0	1	0	0	0	0	0	0	1	0	0	0	1	0	1
KO:Rag1 & KO:Hhex	1	1	1	1	1	1	0	1	1	0	0	1	1	1	0	1	0	1	1
KO:Rag1 & KO:Spi1	1	1	1	1	1	1	0	1	1	0	0	1	1	1	0	1	0	1	1
KO:Rag1 & KO:Runx1	0	0	0	0	0	1	0	0	0	0	0	1	1	0	0	0	1	0	1
KO:Rag1 & KO:Il7r	1	1	1	1	1	1	0	0	1	0	0	1	1	1	0	1	0	1	1
KO:Rag1 & KO:Gata3	0	0	0	0	0	1	0	1	0	0	0	1	1	0	0	1	0	0	1
KO:Rag1 & KO:Bcl11b	0	0	0	0	1	1	0	1	0	0	0	1	1	0	0	1	0	0	1
KO:Rag1 & KO:Tcf12	1	0	0	0	1	1	0	1	0	0	0	1	1	0	0	1	0	0	1
KO:Rag1 & KO:Ets1	1	1	1	0	1	1	0	1	0	0	0	1	1	0	0	1	0	1	1
KO:Rag1 & KO:Cd3g	1	1	0	1	1	1	0	1	1	0	0	1	1	1	0	1	0	1	1
KO:Rag1 & KO:Cd3e	1	0	1	1	1	1	0	1	1	0	0	1	1	1	0	1	0	1	1
KO:Rag1 & KO:Rag1	1	1	1	1	1	1	0	1	1	0	0	1	1	1	0	1	0	1	1
KO:Rag1 & KO:Lef1	1	1	1	1	1	1	0	1	0	0	0	1	1	1	0	1	0	1	1
KO:Rag1 & KO:Lyl1	1	1	1	1	1	1	0	1	1	0	0	1	1	1	0	1	0	1	1
KO:Rag1 & KO:Ptcra	1	1	1	1	1	1	0	1	1	0	0	1	1	0	0	1	0	1	1
KO:Lef1 & KO:Notch1	0	0	0	0	0	0	0	0	0	0	0	0	0	0	0	0	1	0	0
KO:Lef1 & KO:Notch1	0	0	0	0	0	0	1	0	0	1	1	0	0	0	0	0	1	0	0
KO:Lef1 & KO:Notch1	0	0	0	0	0	0	0	0	0	0	0	0	0	0	0	0	0	0	0
KO:Lef1 & KO:Hes1	1	0	0	1	1	0	0	1	0	0	0	1	1	0	0	1	0	1	1
KO:Lef1 & KO:Lmo2	1	1	1	1	1	1	0	1	0	0	0	1	1	1	1	1	0	1	1
KO:Lef1 & KO:Tcf7	0	0	0	0	0	1	0	0	0	0	0	0	1	0	0	0	1	0	0
KO:Lef1 & KO:Myb	0	0	0	0	0	1	0	0	0	0	0	0	1	0	0	0	1	0	1
KO:Lef1 & KO:Hhex	1	1	1	1	1	1	0	1	0	0	0	1	1	1	1	1	0	1	1
KO:Lef1 & KO:Spi1	1	1	1	1	1	1	0	1	0	0	0	1	1	1	1	1	0	1	1
KO:Lef1 & KO:Runx1	0	0	0	0	0	1	0	0	0	0	0	1	1	0	0	0	1	0	1
KO:Lef1 & KO:Il7r	1	1	1	1	1	1	0	0	0	0	0	1	1	1	1	1	0	1	1
KO:Lef1 & KO:Gata3	0	0	0	0	0	1	0	1	0	0	0	1	1	0	0	1	0	0	1
KO:Lef1 & KO:Bcl11b	0	0	0	0	1	1	0	1	0	0	0	1	1	0	0	1	0	0	1
KO:Lef1 & KO:Tcf12	1	0	0	0	1	1	0	1	0	0	0	1	1	0	0	1	0	0	1
KO:Lef1 & KO:Ets1	1	1	1	0	1	1	0	1	0	0	0	1	1	0	0	1	0	1	1
KO:Lef1 & KO:Cd3g	1	1	0	1	1	1	0	1	0	0	0	1	1	1	1	1	0	1	1
KO:Lef1 & KO:Cd3e	1	0	1	1	1	1	0	1	0	0	0	1	1	1	1	1	0	1	1
KO:Lef1 & KO:Rag1	1	1	1	1	1	1	0	1	0	0	0	1	1	1	0	1	0	1	1
KO:Lef1 & KO:Lef1	1	1	1	1	1	1	0	1	0	0	0	1	1	1	1	1	0	1	1
KO:Lef1 & KO:Lyl1	1	1	1	1	1	1	0	1	0	0	0	1	1	1	1	1	0	1	1
KO:Lef1 & KO:Ptcra	1	1	1	1	1	1	0	1	0	0	0	1	1	0	1	1	0	1	1
KO:Lyl1 & KO:Notch1	0	0	0	0	0	0	0	0	0	0	0	0	0	0	0	0	1	0	0
KO:Lyl1 & KO:Notch1	0	0	0	0	0	0	1	0	0	1	0	0	0	0	0	0	1	0	0
KO:Lyl1 & KO:Hes1	1	0	0	1	1	0	0	1	1	0	0	1	1	0	0	1	0	1	1
KO:Lyl1 & KO:Lmo2	1	1	1	1	1	1	0	1	1	0	0	1	1	1	1	1	0	1	1
KO:Lyl1 & KO:Tcf7	0	0	0	0	0	1	0	0	0	0	0	0	1	0	0	0	1	0	0
KO:Lyl1 & KO:Myb	0	0	0	0	0	1	0	0	0	0	0	0	1	0	0	0	1	0	1
KO:Lyl1 & KO:Hhex	1	1	1	1	1	1	0	1	1	0	0	1	1	1	1	1	0	1	1
KO:Lyl1 & KO:Spi1	1	1	1	1	1	1	0	1	1	0	0	1	1	1	1	1	0	1	1
KO:Lyl1 & KO:Runx1	0	0	0	0	0	1	0	0	0	0	0	1	1	0	0	0	1	0	1
KO:Lyl1 & KO:Il7r	1	1	1	1	1	1	0	0	1	0	0	1	1	1	1	1	0	1	1
KO:Lyl1 & KO:Gata3	0	0	0	0	0	1	0	1	0	0	0	1	1	0	0	1	0	0	1
KO:Lyl1 & KO:Bcl11b	0	0	0	0	1	1	0	1	0	0	0	1	1	0	0	1	0	0	1
KO:Lyl1 & KO:Tcf12	1	0	0	0	1	1	0	1	0	0	0	1	1	0	0	1	0	0	1
KO:Lyl1 & KO:Ets1	1	1	1	0	1	1	0	1	0	0	0	1	1	0	0	1	0	1	1
KO:Lyl1 & KO:Cd3g	1	1	0	1	1	1	0	1	1	0	0	1	1	1	1	1	0	1	1
KO:Lyl1 & KO:Cd3e	1	0	1	1	1	1	0	1	1	0	0	1	1	1	1	1	0	1	1
KO:Lyl1 & KO:Rag1	1	1	1	1	1	1	0	1	1	0	0	1	1	1	0	1	0	1	1
KO:Lyl1 & KO:Lef1	1	1	1	1	1	1	0	1	0	0	0	1	1	1	1	1	0	1	1
KO:Lyl1 & KO:Lyl1	1	1	1	1	1	1	0	1	1	0	0	1	1	1	1	1	0	1	1
KO:Lyl1 & KO:Ptcra	1	1	1	1	1	1	0	1	1	0	0	1	1	0	1	1	0	1	1
KO:Ptcra & KO:Notch1	0	0	0	0	0	0	1	0	0	1	1	0	0	0	0	0	1	0	0
KO:Ptcra & KO:Notch1	0	0	0	0	0	0	0	0	0	0	0	0	0	0	0	0	1	0	0
KO:Ptcra & KO:Notch1	0	0	0	0	0	0	0	0	0	0	0	0	0	0	0	0	0	0	0
KO:Ptcra & KO:Hes1	1	0	0	1	1	0	0	1	1	0	0	1	1	0	0	1	0	1	1
KO:Ptcra & KO:Lmo2	1	1	1	1	1	1	0	1	1	0	0	1	1	0	1	1	0	1	1
KO:Ptcra & KO:Tcf7	0	0	0	0	0	1	0	0	0	0	0	0	1	0	0	0	1	0	0
KO:Ptcra & KO:Myb	0	0	0	0	0	1	0	0	0	0	0	0	1	0	0	0	1	0	1
KO:Ptcra & KO:Hhex	1	1	1	1	1	1	0	1	1	0	0	1	1	0	1	1	0	1	1
KO:Ptcra & KO:Spi1	1	1	1	1	1	1	0	1	1	0	0	1	1	0	1	1	0	1	1
KO:Ptcra & KO:Runx1	0	0	0	0	0	1	0	0	0	0	0	1	1	0	0	0	1	0	1
KO:Ptcra & KO:Il7r	1	1	1	1	1	1	0	0	1	0	0	1	1	0	1	1	0	1	1
KO:Ptcra & KO:Gata3	0	0	0	0	0	1	0	1	0	0	0	1	1	0	0	1	0	0	1
KO:Ptcra & KO:Bcl11b	0	0	0	0	1	1	0	1	0	0	0	1	1	0	0	1	0	0	1
KO:Ptcra & KO:Tcf12	1	0	0	0	1	1	0	1	0	0	0	1	1	0	0	1	0	0	1
KO:Ptcra & KO:Ets1	1	1	1	0	1	1	0	1	0	0	0	1	1	0	0	1	0	1	1
KO:Ptcra & KO:Cd3g	1	1	0	1	1	1	0	1	1	0	0	1	1	0	1	1	0	1	1
KO:Ptcra & KO:Cd3e	1	0	1	1	1	1	0	1	1	0	0	1	1	0	1	1	0	1	1
KO:Ptcra & KO:Rag1	1	1	1	1	1	1	0	1	1	0	0	1	1	0	0	1	0	1	1
KO:Ptcra & KO:Lef1	1	1	1	1	1	1	0	1	0	0	0	1	1	0	1	1	0	1	1
KO:Ptcra & KO:Lyl1	1	1	1	1	1	1	0	1	1	0	0	1	1	0	1	1	0	1	1
KO:Ptcra & KO:Ptcra	1	1	1	1	1	1	0	1	1	0	0	1	1	0	1	1	0	1	1
KO + OE:
KO:Notch1 & OE:Notch1	0	0	0	0	0	0	1	0	0	1	1	0	0	0	0	0	1	0	0
KO:Notch1 & OE:Notch1	0	0	0	0	0	0	0	0	0	0	0	0	0	0	0	0	1	0	0
KO:Notch1 & OE:Hes1	0	0	0	0	0	1	1	0	0	1	1	0	0	0	0	0	1	0	0
KO:Notch1 & OE:Hes1	0	0	0	0	0	1	0	0	0	0	0	0	0	0	0	0	1	0	0
KO:Notch1 & OE:Lmo2	0	0	0	0	0	0	1	0	0	1	1	0	0	0	0	0	1	0	0
KO:Notch1 & OE:Tcf7	0	0	0	0	1	0	0	1	0	0	0	1	0	0	0	1	0	0	1
KO:Notch1 & OE:Tcf7	0	0	0	0	0	0	1	0	0	1	1	0	0	0	0	0	1	0	1
KO:Notch1 & OE:Myb	0	0	0	0	0	0	0	0	0	0	0	1	0	0	0	0	1	0	0
KO:Notch1 & OE:Myb	0	0	0	0	0	0	1	0	0	1	1	1	0	0	0	0	1	0	0
KO:Notch1 & OE:Hhex	0	0	0	0	0	0	1	0	0	1	1	0	0	0	0	0	1	0	0
KO:Notch1 & OE:Hhex	0	0	0	0	0	0	1	0	0	0	1	0	0	0	0	0	1	0	0
KO:Notch1 & OE:Spi1	0	0	0	0	0	0	1	0	0	1	1	0	0	0	0	0	1	0	0
KO:Notch1 & OE:Spi1	0	0	0	0	0	0	0	0	0	0	0	0	0	0	0	0	1	0	0
KO:Notch1 & OE:Runx1	0	0	0	0	0	0	1	0	0	1	1	0	0	0	0	1	1	0	0
KO:Notch1 & OE:Runx1	0	0	0	0	0	0	0	0	0	0	0	0	0	0	0	1	1	0	0
KO:Notch1 & OE:Il7r	0	0	0	0	0	0	0	1	0	0	0	0	0	0	0	0	1	0	0
KO:Notch1 & OE:Il7r	0	0	0	0	0	0	1	1	0	1	1	0	0	0	0	0	1	0	0
KO:Notch1 & OE:Gata3	0	0	0	0	1	0	1	0	0	1	1	0	0	0	0	0	1	0	0
KO:Notch1 & OE:Gata3	0	0	0	0	1	0	0	0	0	0	0	0	0	0	0	0	1	0	0
KO:Notch1 & OE:Bcl11b	1	0	0	0	0	0	0	0	0	0	0	0	0	0	0	0	1	0	0
KO:Notch1 & OE:Bcl11b	1	0	0	0	0	0	1	0	0	1	1	0	0	0	0	0	1	0	0
KO:Notch1 & OE:Tcf12	0	0	0	0	0	0	0	0	0	0	0	0	0	0	0	0	1	1	0
KO:Notch1 & OE:Tcf12	0	0	0	0	0	0	1	0	0	1	1	0	0	0	0	0	1	1	0
KO:Notch1 & OE:Ets1	0	0	0	1	0	0	0	0	0	0	0	0	0	0	0	0	1	0	0
KO:Notch1 & OE:Ets1	0	0	0	1	0	0	1	0	0	1	1	0	0	0	0	0	1	0	0
KO:Notch1 & OE:Cd3g	0	0	1	0	0	0	1	0	0	1	1	0	0	0	0	0	1	0	0
KO:Notch1 & OE:Cd3g	0	0	1	0	0	0	0	0	0	0	0	0	0	0	0	0	1	0	0
KO:Notch1 & OE:Cd3g	0	0	1	0	0	0	0	0	0	0	0	0	0	0	0	0	0	0	0
KO:Notch1 & OE:Cd3e	0	1	0	0	0	0	0	0	0	0	0	0	0	0	0	0	1	0	0
KO:Notch1 & OE:Cd3e	0	1	0	0	0	0	1	0	0	1	1	0	0	0	0	0	1	0	0
KO:Notch1 & OE:Rag1	0	0	0	0	0	0	0	0	0	0	0	0	0	0	1	0	1	0	0
KO:Notch1 & OE:Rag1	0	0	0	0	0	0	1	0	0	1	1	0	0	0	1	0	1	0	0
KO:Notch1 & OE:Lef1	0	0	0	0	0	0	1	0	1	1	1	0	0	0	0	0	1	0	0
KO:Notch1 & OE:Lef1	0	0	0	0	0	0	0	0	1	0	0	0	0	0	0	0	1	0	0
KO:Notch1 & OE:Lyl1	0	0	0	0	0	0	0	0	0	0	1	0	0	0	0	0	1	0	0
KO:Notch1 & OE:Lyl1	0	0	0	0	0	0	1	0	0	1	1	0	0	0	0	0	1	0	0
KO:Notch1 & OE:Ptcra	0	0	0	0	0	0	1	0	0	1	1	0	0	1	0	0	1	0	0
KO:Notch1 & OE:Ptcra	0	0	0	0	0	0	0	0	0	0	0	0	0	1	0	0	1	0	0
KO:Hes1 & OE:Notch1	1	0	0	1	1	0	0	1	1	0	0	1	1	0	0	1	0	1	1
KO:Hes1 & OE:Hes1	1	0	0	1	1	0	0	1	1	0	0	1	1	0	0	1	0	1	1
KO:Hes1 & OE:Lmo2	0	0	0	0	0	0	1	0	0	1	1	0	1	0	0	0	1	0	0
KO:Hes1 & OE:Tcf7	1	0	0	1	1	0	0	1	1	0	0	1	1	0	0	1	0	1	1
KO:Hes1 & OE:Myb	1	0	0	1	1	0	0	1	1	0	0	1	1	0	0	1	0	1	1
KO:Hes1 & OE:Hhex	0	0	0	0	0	0	1	1	0	0	0	1	1	0	0	1	0	0	1
KO:Hes1 & OE:Spi1	0	0	0	0	1	0	0	1	0	0	0	1	1	0	0	1	1	0	1
KO:Hes1 & OE:Runx1	1	0	0	1	1	0	0	1	1	0	0	1	1	0	0	1	0	1	1
KO:Hes1 & OE:Il7r	1	0	0	1	1	0	0	1	1	0	0	1	1	0	0	1	0	1	1
KO:Hes1 & OE:Gata3	1	0	0	1	1	0	0	1	1	0	0	1	1	0	0	1	0	1	1
KO:Hes1 & OE:Bcl11b	1	0	0	1	1	0	0	1	1	0	0	1	1	0	0	1	0	1	1
KO:Hes1 & OE:Tcf12	1	0	0	1	1	0	0	1	1	0	0	1	1	0	0	1	0	1	1
KO:Hes1 & OE:Ets1	1	0	0	1	1	0	0	1	1	0	0	1	1	0	0	1	0	1	1
KO:Hes1 & OE:Cd3g	1	0	1	1	1	0	0	1	1	0	0	1	1	0	0	1	0	1	1
KO:Hes1 & OE:Cd3e	1	1	0	1	1	0	0	1	1	0	0	1	1	0	0	1	0	1	1
KO:Hes1 & OE:Rag1	1	0	0	1	1	0	0	1	1	0	0	1	1	0	1	1	0	1	1
KO:Hes1 & OE:Lef1	1	0	0	1	1	0	0	1	1	0	0	1	1	0	0	1	0	1	1
KO:Hes1 & OE:Lyl1	1	0	0	1	1	0	0	1	0	0	1	1	1	0	0	1	0	1	1
KO:Hes1 & OE:Ptcra	1	0	0	1	1	0	0	1	1	0	0	1	1	1	0	1	0	1	1
KO:Lmo2 & OE:Notch1	1	1	1	1	1	1	0	1	1	0	0	1	1	1	1	1	0	1	1
KO:Lmo2 & OE:Hes1	1	1	1	1	1	1	0	1	1	0	0	1	1	1	1	1	0	1	1
KO:Lmo2 & OE:Lmo2	1	1	1	1	1	1	0	1	1	0	0	1	1	1	1	1	0	1	1
KO:Lmo2 & OE:Tcf7	1	1	1	1	1	1	0	1	1	0	0	1	1	1	1	1	0	1	1
KO:Lmo2 & OE:Myb	1	1	1	1	1	1	0	1	1	0	0	1	1	1	1	1	0	1	1
KO:Lmo2 & OE:Hhex	0	0	0	0	0	1	1	1	0	0	0	1	1	0	0	1	0	0	1
KO:Lmo2 & OE:Spi1	0	0	0	0	1	1	0	1	0	0	0	1	1	0	0	1	1	0	1
KO:Lmo2 & OE:Runx1	1	1	1	1	1	1	0	1	1	0	0	1	1	1	1	1	0	1	1
KO:Lmo2 & OE:Il7r	1	1	1	1	1	1	0	1	1	0	0	1	1	1	1	1	0	1	1
KO:Lmo2 & OE:Gata3	1	1	1	1	1	1	0	1	1	0	0	1	1	1	1	1	0	1	1
KO:Lmo2 & OE:Bcl11b	1	1	1	1	1	1	0	1	1	0	0	1	1	1	1	1	0	1	1
KO:Lmo2 & OE:Tcf12	1	1	1	1	1	1	0	1	1	0	0	1	1	1	1	1	0	1	1
KO:Lmo2 & OE:Ets1	1	1	1	1	1	1	0	1	1	0	0	1	1	1	1	1	0	1	1
KO:Lmo2 & OE:Cd3g	1	1	1	1	1	1	0	1	1	0	0	1	1	1	1	1	0	1	1
KO:Lmo2 & OE:Cd3e	1	1	1	1	1	1	0	1	1	0	0	1	1	1	1	1	0	1	1
KO:Lmo2 & OE:Rag1	1	1	1	1	1	1	0	1	1	0	0	1	1	1	1	1	0	1	1
KO:Lmo2 & OE:Lef1	1	1	1	1	1	1	0	1	1	0	0	1	1	1	1	1	0	1	1
KO:Lmo2 & OE:Lyl1	1	0	0	1	1	1	0	1	0	0	1	1	1	0	0	1	0	1	1
KO:Lmo2 & OE:Ptcra	1	1	1	1	1	1	0	1	1	0	0	1	1	1	1	1	0	1	1
KO:Tcf7 & OE:Notch1	0	0	0	0	0	1	0	0	0	0	0	0	1	0	0	0	1	0	0
KO:Tcf7 & OE:Hes1	0	0	0	0	0	1	0	0	0	0	0	0	1	0	0	0	1	0	0
KO:Tcf7 & OE:Lmo2	0	0	0	0	0	1	1	0	0	1	1	0	1	0	0	0	1	0	0
KO:Tcf7 & OE:Tcf7	0	0	0	0	0	1	0	0	0	0	0	0	1	0	0	0	1	0	0
KO:Tcf7 & OE:Myb	0	0	0	0	0	1	0	0	0	0	0	1	1	0	0	0	1	0	0
KO:Tcf7 & OE:Hhex	0	0	0	0	0	1	1	0	0	0	1	0	1	0	0	0	1	0	0
KO:Tcf7 & OE:Spi1	0	0	0	0	0	1	0	0	0	0	0	0	1	0	0	0	1	0	0
KO:Tcf7 & OE:Runx1	0	0	0	0	0	1	0	0	0	0	0	0	1	0	0	1	1	0	0
KO:Tcf7 & OE:Il7r	0	0	0	0	0	1	0	1	0	0	0	0	1	0	0	0	1	0	0
KO:Tcf7 & OE:Gata3	0	0	0	0	1	1	0	0	0	0	0	0	1	0	0	0	1	0	0
KO:Tcf7 & OE:Bcl11b	1	0	0	0	0	1	0	0	0	0	0	0	1	0	0	0	1	0	0
KO:Tcf7 & OE:Tcf12	0	0	0	0	0	1	0	0	0	0	0	0	1	0	0	0	1	1	0
KO:Tcf7 & OE:Ets1	0	0	0	1	0	1	0	0	0	0	0	0	1	0	0	0	1	0	0
KO:Tcf7 & OE:Cd3g	0	0	1	0	0	1	0	0	0	0	0	0	1	0	0	0	1	0	0
KO:Tcf7 & OE:Cd3e	0	1	0	0	0	1	0	0	0	0	0	0	1	0	0	0	1	0	0
KO:Tcf7 & OE:Rag1	0	0	0	0	0	1	0	0	0	0	0	0	1	0	1	0	1	0	0
KO:Tcf7 & OE:Lef1	0	0	0	0	0	1	0	0	1	0	0	0	1	0	0	0	1	0	0
KO:Tcf7 & OE:Lyl1	0	0	0	0	0	1	0	0	0	0	1	0	1	0	0	0	1	0	0
KO:Tcf7 & OE:Ptcra	0	0	0	0	0	1	0	0	0	0	0	0	1	1	0	0	1	0	0
KO:Myb & OE:Notch1	0	0	0	0	0	1	0	0	0	0	0	0	1	0	0	0	1	0	1
KO:Myb & OE:Hes1	0	0	0	0	0	1	0	0	0	0	0	0	1	0	0	0	1	0	1
KO:Myb & OE:Lmo2	0	0	0	0	0	1	1	0	0	1	1	0	1	0	0	0	1	0	0
KO:Myb & OE:Tcf7	0	0	0	0	0	1	0	0	0	0	0	0	1	0	0	0	1	0	1
KO:Myb & OE:Myb	0	0	0	0	0	1	0	0	0	0	0	0	1	0	0	0	1	0	1
KO:Myb & OE:Hhex	0	0	0	0	0	1	1	0	0	0	1	0	1	0	0	0	1	0	1
KO:Myb & OE:Spi1	0	0	0	0	0	1	0	0	0	0	0	0	1	0	0	0	1	0	1
KO:Myb & OE:Runx1	0	0	0	0	0	1	0	0	0	0	0	0	1	0	0	1	0	0	1
KO:Myb & OE:Il7r	0	0	0	0	0	1	0	1	0	0	0	0	1	0	0	0	1	0	1
KO:Myb & OE:Gata3	0	0	0	0	1	1	0	0	0	0	0	0	1	0	0	0	1	0	1
KO:Myb & OE:Bcl11b	1	0	0	0	0	1	0	0	0	0	0	0	1	0	0	0	1	0	1
KO:Myb & OE:Tcf12	0	0	0	0	0	1	0	0	0	0	0	0	1	0	0	0	1	1	1
KO:Myb & OE:Ets1	0	0	0	1	0	1	0	0	0	0	0	0	1	0	0	0	1	0	1
KO:Myb & OE:Cd3g	0	0	1	0	0	1	0	0	0	0	0	0	1	0	0	0	1	0	1
KO:Myb & OE:Cd3e	0	1	0	0	0	1	0	0	0	0	0	0	1	0	0	0	1	0	1
KO:Myb & OE:Rag1	0	0	0	0	0	1	0	0	0	0	0	0	1	0	1	0	1	0	1
KO:Myb & OE:Lef1	0	0	0	0	0	1	0	0	1	0	0	0	1	0	0	0	1	0	1
KO:Myb & OE:Lyl1	0	0	0	0	0	1	0	0	0	0	1	0	1	0	0	0	1	0	1
KO:Myb & OE:Ptcra	0	0	0	0	0	1	0	0	0	0	0	0	1	1	0	0	1	0	1
KO:Hhex & OE:Notch1	1	1	1	1	1	1	0	1	1	0	0	1	1	1	1	1	0	1	1
KO:Hhex & OE:Hes1	1	1	1	1	1	1	0	1	1	0	0	1	1	1	1	1	0	1	1
KO:Hhex & OE:Lmo2	0	0	0	0	0	1	0	0	0	1	0	0	1	0	0	0	1	0	0
KO:Hhex & OE:Tcf7	1	1	1	1	1	1	0	1	1	0	0	1	1	1	1	1	0	1	1
KO:Hhex & OE:Myb	1	1	1	1	1	1	0	1	1	0	0	1	1	1	1	1	0	1	1
KO:Hhex & OE:Hhex	1	1	1	1	1	1	0	1	1	0	0	1	1	1	1	1	0	1	1
KO:Hhex & OE:Spi1	0	0	0	0	1	1	0	1	0	0	0	1	1	0	0	1	1	0	1
KO:Hhex & OE:Runx1	1	1	1	1	1	1	0	1	1	0	0	1	1	1	1	1	0	1	1
KO:Hhex & OE:Il7r	1	1	1	1	1	1	0	1	1	0	0	1	1	1	1	1	0	1	1
KO:Hhex & OE:Gata3	1	1	1	1	1	1	0	1	1	0	0	1	1	1	1	1	0	1	1
KO:Hhex & OE:Bcl11b	1	1	1	1	1	1	0	1	1	0	0	1	1	1	1	1	0	1	1
KO:Hhex & OE:Tcf12	1	1	1	1	1	1	0	1	1	0	0	1	1	1	1	1	0	1	1
KO:Hhex & OE:Ets1	1	1	1	1	1	1	0	1	1	0	0	1	1	1	1	1	0	1	1
KO:Hhex & OE:Cd3g	1	1	1	1	1	1	0	1	1	0	0	1	1	1	1	1	0	1	1
KO:Hhex & OE:Cd3e	1	1	1	1	1	1	0	1	1	0	0	1	1	1	1	1	0	1	1
KO:Hhex & OE:Rag1	1	1	1	1	1	1	0	1	1	0	0	1	1	1	1	1	0	1	1
KO:Hhex & OE:Lef1	1	1	1	1	1	1	0	1	1	0	0	1	1	1	1	1	0	1	1
KO:Hhex & OE:Lyl1	1	0	0	1	1	1	0	1	0	0	1	1	1	0	0	1	0	1	1
KO:Hhex & OE:Ptcra	1	1	1	1	1	1	0	1	1	0	0	1	1	1	1	1	0	1	1
KO:Spi1 & OE:Notch1	1	1	1	1	1	1	0	1	1	0	0	1	1	1	1	1	0	1	1
KO:Spi1 & OE:Hes1	1	1	1	1	1	1	0	1	1	0	0	1	1	1	1	1	0	1	1
KO:Spi1 & OE:Lmo2	0	0	0	0	0	1	0	0	0	1	0	0	1	0	0	0	0	0	0
KO:Spi1 & OE:Tcf7	1	1	1	1	1	1	0	1	1	0	0	1	1	1	1	1	0	1	1
KO:Spi1 & OE:Myb	1	1	1	1	1	1	0	1	1	0	0	1	1	1	1	1	0	1	1
KO:Spi1 & OE:Hhex	0	0	0	0	0	1	1	1	0	0	0	1	1	0	0	1	0	0	1
KO:Spi1 & OE:Spi1	1	1	1	1	1	1	0	1	1	0	0	1	1	1	1	1	0	1	1
KO:Spi1 & OE:Runx1	1	1	1	1	1	1	0	1	1	0	0	1	1	1	1	1	0	1	1
KO:Spi1 & OE:Il7r	1	1	1	1	1	1	0	1	1	0	0	1	1	1	1	1	0	1	1
KO:Spi1 & OE:Gata3	1	1	1	1	1	1	0	1	1	0	0	1	1	1	1	1	0	1	1
KO:Spi1 & OE:Bcl11b	1	1	1	1	1	1	0	1	1	0	0	1	1	1	1	1	0	1	1
KO:Spi1 & OE:Tcf12	1	1	1	1	1	1	0	1	1	0	0	1	1	1	1	1	0	1	1
KO:Spi1 & OE:Ets1	1	1	1	1	1	1	0	1	1	0	0	1	1	1	1	1	0	1	1
KO:Spi1 & OE:Cd3g	1	1	1	1	1	1	0	1	1	0	0	1	1	1	1	1	0	1	1
KO:Spi1 & OE:Cd3e	1	1	1	1	1	1	0	1	1	0	0	1	1	1	1	1	0	1	1
KO:Spi1 & OE:Rag1	1	1	1	1	1	1	0	1	1	0	0	1	1	1	1	1	0	1	1
KO:Spi1 & OE:Lef1	1	1	1	1	1	1	0	1	1	0	0	1	1	1	1	1	0	1	1
KO:Spi1 & OE:Lyl1	1	0	0	1	1	1	0	1	0	0	1	1	1	0	0	1	0	1	1
KO:Spi1 & OE:Ptcra	1	1	1	1	1	1	0	1	1	0	0	1	1	1	1	1	0	1	1
KO:Runx1 & OE:Notch1	0	0	0	0	0	1	0	0	0	0	0	1	1	0	0	0	1	0	1
KO:Runx1 & OE:Hes1	0	0	0	0	0	1	0	0	0	0	0	1	1	0	0	0	1	0	1
KO:Runx1 & OE:Lmo2	0	0	0	0	0	1	1	0	0	1	1	0	1	0	0	0	1	0	0
KO:Runx1 & OE:Tcf7	0	0	0	0	0	1	0	0	0	0	0	1	1	0	0	0	1	0	1
KO:Runx1 & OE:Myb	0	0	0	0	0	1	0	0	0	0	0	1	1	0	0	0	1	0	1
KO:Runx1 & OE:Hhex	0	0	0	0	0	1	1	0	0	0	1	1	1	0	0	0	1	0	1
KO:Runx1 & OE:Spi1	0	0	0	0	0	1	0	0	0	0	0	1	1	0	0	0	1	0	1
KO:Runx1 & OE:Runx1	0	0	0	0	0	1	0	0	0	0	0	1	1	0	0	0	1	0	1
KO:Runx1 & OE:Il7r	0	0	0	0	0	1	0	1	0	0	0	1	1	0	0	0	1	0	1
KO:Runx1 & OE:Gata3	0	0	0	0	1	1	0	0	0	0	0	1	1	0	0	0	1	0	1
KO:Runx1 & OE:Bcl11b	1	0	0	0	0	1	0	0	0	0	0	1	1	0	0	0	1	0	1
KO:Runx1 & OE:Tcf12	0	0	0	0	0	1	0	0	0	0	0	1	1	0	0	0	1	1	1
KO:Runx1 & OE:Ets1	0	0	0	1	0	1	0	0	0	0	0	1	1	0	0	0	1	0	1
KO:Runx1 & OE:Cd3g	0	0	1	0	0	1	0	0	0	0	0	1	1	0	0	0	1	0	1
KO:Runx1 & OE:Cd3e	0	1	0	0	0	1	0	0	0	0	0	1	1	0	0	0	1	0	1
KO:Runx1 & OE:Rag1	0	0	0	0	0	1	0	0	0	0	0	1	1	0	1	0	1	0	1
KO:Runx1 & OE:Lef1	0	0	0	0	0	1	0	0	1	0	0	1	1	0	0	0	1	0	1
KO:Runx1 & OE:Lyl1	0	0	0	0	0	1	0	0	0	0	1	1	1	0	0	0	1	0	1
KO:Runx1 & OE:Ptcra	0	0	0	0	0	1	0	0	0	0	0	1	1	1	0	0	1	0	1
KO:Il7r & OE:Notch1	1	1	1	1	1	1	0	0	1	0	0	1	1	1	1	1	0	1	1
KO:Il7r & OE:Hes1	1	1	1	1	1	1	0	0	1	0	0	1	1	1	1	1	0	1	1
KO:Il7r & OE:Lmo2	0	0	0	0	0	1	1	0	0	1	1	0	1	0	0	0	1	0	0
KO:Il7r & OE:Tcf7	1	1	1	1	1	1	0	0	1	0	0	1	1	1	1	1	0	1	1
KO:Il7r & OE:Myb	1	1	1	1	1	1	0	0	1	0	0	1	1	1	1	1	0	1	1
KO:Il7r & OE:Hhex	0	0	0	0	0	1	1	0	0	0	0	1	1	0	0	1	0	0	1
KO:Il7r & OE:Spi1	0	0	0	0	1	1	0	0	0	0	0	1	1	0	0	1	1	0	1
KO:Il7r & OE:Runx1	1	1	1	1	1	1	0	0	1	0	0	1	1	1	1	1	0	1	1
KO:Il7r & OE:Il7r	1	1	1	1	1	1	0	0	1	0	0	1	1	1	1	1	0	1	1
KO:Il7r & OE:Gata3	1	1	1	1	1	1	0	0	1	0	0	1	1	1	1	1	0	1	1
KO:Il7r & OE:Bcl11b	1	1	1	1	1	1	0	0	1	0	0	1	1	1	1	1	0	1	1
KO:Il7r & OE:Tcf12	1	1	1	1	1	1	0	0	1	0	0	1	1	1	1	1	0	1	1
KO:Il7r & OE:Ets1	1	1	1	1	1	1	0	0	1	0	0	1	1	1	1	1	0	1	1
KO:Il7r & OE:Cd3g	1	1	1	1	1	1	0	0	1	0	0	1	1	1	1	1	0	1	1
KO:Il7r & OE:Cd3e	1	1	1	1	1	1	0	0	1	0	0	1	1	1	1	1	0	1	1
KO:Il7r & OE:Rag1	1	1	1	1	1	1	0	0	1	0	0	1	1	1	1	1	0	1	1
KO:Il7r & OE:Lef1	1	1	1	1	1	1	0	0	1	0	0	1	1	1	1	1	0	1	1
KO:Il7r & OE:Lyl1	1	0	0	1	1	1	0	0	0	0	1	1	1	0	0	1	0	1	1
KO:Il7r & OE:Ptcra	1	1	1	1	1	1	0	0	1	0	0	1	1	1	1	1	0	1	1
KO:Gata3 & OE:Notch1	0	0	0	0	0	1	0	1	0	0	0	1	1	0	0	1	0	0	1
KO:Gata3 & OE:Hes1	0	0	0	0	0	1	0	1	0	0	0	1	1	0	0	1	0	0	1
KO:Gata3 & OE:Lmo2	0	0	0	0	0	1	1	0	0	1	1	0	1	0	0	0	1	0	0
KO:Gata3 & OE:Tcf7	0	0	0	0	0	1	0	1	0	0	0	1	1	0	0	1	0	0	1
KO:Gata3 & OE:Myb	0	0	0	0	0	1	0	1	0	0	0	1	1	0	0	1	0	0	1
KO:Gata3 & OE:Hhex	0	0	0	0	0	1	1	1	0	0	0	1	1	0	0	1	0	0	1
KO:Gata3 & OE:Spi1	0	0	0	0	0	1	0	1	0	0	0	1	1	0	0	1	1	0	1
KO:Gata3 & OE:Runx1	0	0	0	0	0	1	0	1	0	0	0	1	1	0	0	1	0	0	1
KO:Gata3 & OE:Il7r	0	0	0	0	0	1	0	1	0	0	0	1	1	0	0	1	0	0	1
KO:Gata3 & OE:Gata3	0	0	0	0	0	1	0	1	0	0	0	1	1	0	0	1	0	0	1
KO:Gata3 & OE:Bcl11b	1	1	1	0	0	1	0	1	0	0	0	1	1	0	0	1	0	1	1
KO:Gata3 & OE:Tcf12	0	0	0	0	0	1	0	1	0	0	0	1	1	0	0	1	0	1	1
KO:Gata3 & OE:Ets1	0	0	0	1	0	1	0	1	0	0	0	1	1	0	0	1	0	0	1
KO:Gata3 & OE:Cd3g	0	0	1	0	0	1	0	1	0	0	0	1	1	0	0	1	0	0	1
KO:Gata3 & OE:Cd3e	0	1	0	0	0	1	0	1	0	0	0	1	1	0	0	1	0	0	1
KO:Gata3 & OE:Rag1	0	0	0	0	0	1	0	1	0	0	0	1	1	0	1	1	0	0	1
KO:Gata3 & OE:Lef1	0	0	0	0	0	1	0	1	1	0	0	1	1	0	0	1	0	0	1
KO:Gata3 & OE:Lyl1	0	0	0	0	0	1	0	1	0	0	1	1	1	0	0	1	0	0	1
KO:Gata3 & OE:Ptcra	0	0	0	0	0	1	0	1	0	0	0	1	1	1	0	1	0	0	1
KO:Bcl11b & OE:Notch1	0	0	0	0	1	1	0	1	0	0	0	1	1	0	0	1	0	0	1
KO:Bcl11b & OE:Hes1	0	0	0	0	1	1	0	1	0	0	0	1	1	0	0	1	0	0	1
KO:Bcl11b & OE:Lmo2	0	0	0	0	0	1	1	0	0	1	1	0	1	0	0	0	1	0	0
KO:Bcl11b & OE:Tcf7	0	0	0	0	1	1	0	1	0	0	0	1	1	0	0	1	0	0	1
KO:Bcl11b & OE:Myb	0	0	0	0	1	1	0	1	0	0	0	1	1	0	0	1	0	0	1
KO:Bcl11b & OE:Hhex	0	0	0	0	0	1	1	1	0	0	0	1	1	0	0	1	0	0	1
KO:Bcl11b & OE:Spi1	0	0	0	0	1	1	0	1	0	0	0	1	1	0	0	1	1	0	1
KO:Bcl11b & OE:Runx1	0	0	0	0	1	1	0	1	0	0	0	1	1	0	0	1	0	0	1
KO:Bcl11b & OE:Il7r	0	0	0	0	1	1	0	1	0	0	0	1	1	0	0	1	0	0	1
KO:Bcl11b & OE:Gata3	0	0	0	0	1	1	0	1	0	0	0	1	1	0	0	1	0	0	1
KO:Bcl11b & OE:Bcl11b	0	0	0	0	1	1	0	1	0	0	0	1	1	0	0	1	0	0	1
KO:Bcl11b & OE:Tcf12	0	0	0	0	1	1	0	1	0	0	0	1	1	0	0	1	0	1	1
KO:Bcl11b & OE:Ets1	0	0	0	1	1	1	0	1	0	0	0	1	1	0	0	1	0	0	1
KO:Bcl11b & OE:Cd3g	0	0	1	0	1	1	0	1	0	0	0	1	1	0	0	1	0	0	1
KO:Bcl11b & OE:Cd3e	0	1	0	0	1	1	0	1	0	0	0	1	1	0	0	1	0	0	1
KO:Bcl11b & OE:Rag1	0	0	0	0	1	1	0	1	0	0	0	1	1	0	1	1	0	0	1
KO:Bcl11b & OE:Lef1	0	0	0	0	1	1	0	1	1	0	0	1	1	0	0	1	0	0	1
KO:Bcl11b & OE:Lyl1	0	0	0	0	1	1	0	1	0	0	1	1	1	0	0	1	0	0	1
KO:Bcl11b & OE:Ptcra	0	0	0	0	1	1	0	1	0	0	0	1	1	1	0	1	0	0	1
KO:Tcf12 & OE:Notch1	1	0	0	0	1	1	0	1	0	0	0	1	1	0	0	1	0	0	1
KO:Tcf12 & OE:Hes1	1	0	0	0	1	1	0	1	0	0	0	1	1	0	0	1	0	0	1
KO:Tcf12 & OE:Lmo2	0	0	0	0	0	1	1	0	0	1	1	0	1	0	0	0	1	0	0
KO:Tcf12 & OE:Tcf7	1	0	0	0	1	1	0	1	0	0	0	1	1	0	0	1	0	0	1
KO:Tcf12 & OE:Myb	1	0	0	0	1	1	0	1	0	0	0	1	1	0	0	1	0	0	1
KO:Tcf12 & OE:Hhex	0	0	0	0	0	1	1	1	0	0	0	1	1	0	0	1	0	0	1
KO:Tcf12 & OE:Spi1	0	0	0	0	1	1	0	1	0	0	0	1	1	0	0	1	1	0	1
KO:Tcf12 & OE:Runx1	1	0	0	0	1	1	0	1	0	0	0	1	1	0	0	1	0	0	1
KO:Tcf12 & OE:Il7r	1	0	0	0	1	1	0	1	0	0	0	1	1	0	0	1	0	0	1
KO:Tcf12 & OE:Gata3	1	0	0	0	1	1	0	1	0	0	0	1	1	0	0	1	0	0	1
KO:Tcf12 & OE:Bcl11b	1	0	0	0	1	1	0	1	0	0	0	1	1	0	0	1	0	0	1
KO:Tcf12 & OE:Tcf12	1	0	0	0	1	1	0	1	0	0	0	1	1	0	0	1	0	0	1
KO:Tcf12 & OE:Ets1	1	0	0	1	1	1	0	1	0	0	0	1	1	0	0	1	0	0	1
KO:Tcf12 & OE:Cd3g	1	0	1	0	1	1	0	1	0	0	0	1	1	0	0	1	0	0	1
KO:Tcf12 & OE:Cd3e	1	1	0	0	1	1	0	1	0	0	0	1	1	0	0	1	0	0	1
KO:Tcf12 & OE:Rag1	1	0	0	0	1	1	0	1	0	0	0	1	1	0	1	1	0	0	1
KO:Tcf12 & OE:Lef1	1	0	0	0	1	1	0	1	1	0	0	1	1	0	0	1	0	0	1
KO:Tcf12 & OE:Lyl1	1	0	0	0	1	1	0	1	0	0	1	1	1	0	0	1	0	0	1
KO:Tcf12 & OE:Ptcra	1	0	0	0	1	1	0	1	0	0	0	1	1	1	0	1	0	0	1
KO:Ets1 & OE:Notch1	1	1	1	0	1	1	0	1	0	0	0	1	1	0	0	1	0	1	1
KO:Ets1 & OE:Hes1	1	1	1	0	1	1	0	1	0	0	0	1	1	0	0	1	0	1	1
KO:Ets1 & OE:Lmo2	0	0	0	0	0	1	1	0	0	1	1	0	1	0	0	0	1	0	0
KO:Ets1 & OE:Tcf7	1	1	1	0	1	1	0	1	0	0	0	1	1	0	0	1	0	1	1
KO:Ets1 & OE:Myb	1	1	1	0	1	1	0	1	0	0	0	1	1	0	0	1	0	1	1
KO:Ets1 & OE:Hhex	0	0	0	0	0	1	1	1	0	0	0	1	1	0	0	1	0	0	1
KO:Ets1 & OE:Spi1	0	0	0	0	1	1	0	1	0	0	0	1	1	0	0	1	1	0	1
KO:Ets1 & OE:Runx1	1	1	1	0	1	1	0	1	0	0	0	1	1	0	0	1	0	1	1
KO:Ets1 & OE:Il7r	1	1	1	0	1	1	0	1	0	0	0	1	1	0	0	1	0	1	1
KO:Ets1 & OE:Gata3	1	1	1	0	1	1	0	1	0	0	0	1	1	0	0	1	0	1	1
KO:Ets1 & OE:Bcl11b	1	1	1	0	1	1	0	1	0	0	0	1	1	0	0	1	0	1	1
KO:Ets1 & OE:Tcf12	1	1	1	0	1	1	0	1	0	0	0	1	1	0	0	1	0	1	1
KO:Ets1 & OE:Ets1	1	1	1	0	1	1	0	1	0	0	0	1	1	0	0	1	0	1	1
KO:Ets1 & OE:Cd3g	1	1	1	0	1	1	0	1	0	0	0	1	1	0	0	1	0	1	1
KO:Ets1 & OE:Cd3e	1	1	1	0	1	1	0	1	0	0	0	1	1	0	0	1	0	1	1
KO:Ets1 & OE:Rag1	1	1	1	0	1	1	0	1	0	0	0	1	1	0	1	1	0	1	1
KO:Ets1 & OE:Lef1	1	1	1	0	1	1	0	1	1	0	0	1	1	0	0	1	0	1	1
KO:Ets1 & OE:Lyl1	1	0	0	0	1	1	0	1	0	0	1	1	1	0	0	1	0	1	1
KO:Ets1 & OE:Ptcra	1	1	1	0	1	1	0	1	0	0	0	1	1	1	0	1	0	1	1
KO:Cd3g & OE:Notch1	1	1	0	1	1	1	0	1	1	0	0	1	1	1	1	1	0	1	1
KO:Cd3g & OE:Hes1	1	1	0	1	1	1	0	1	1	0	0	1	1	1	1	1	0	1	1
KO:Cd3g & OE:Lmo2	0	0	0	0	0	1	1	0	0	1	1	0	1	0	0	0	1	0	0
KO:Cd3g & OE:Tcf7	1	1	0	1	1	1	0	1	1	0	0	1	1	1	1	1	0	1	1
KO:Cd3g & OE:Myb	1	1	0	1	1	1	0	1	1	0	0	1	1	1	1	1	0	1	1
KO:Cd3g & OE:Hhex	0	0	0	0	0	1	1	1	0	0	0	1	1	0	0	1	0	0	1
KO:Cd3g & OE:Spi1	0	0	0	0	1	1	0	1	0	0	0	1	1	0	0	1	1	0	1
KO:Cd3g & OE:Runx1	1	1	0	1	1	1	0	1	1	0	0	1	1	1	1	1	0	1	1
KO:Cd3g & OE:Il7r	1	1	0	1	1	1	0	1	1	0	0	1	1	1	1	1	0	1	1
KO:Cd3g & OE:Gata3	1	1	0	1	1	1	0	1	1	0	0	1	1	1	1	1	0	1	1
KO:Cd3g & OE:Bcl11b	1	1	0	1	1	1	0	1	1	0	0	1	1	1	1	1	0	1	1
KO:Cd3g & OE:Tcf12	1	1	0	1	1	1	0	1	1	0	0	1	1	1	1	1	0	1	1
KO:Cd3g & OE:Ets1	1	1	0	1	1	1	0	1	1	0	0	1	1	1	1	1	0	1	1
KO:Cd3g & OE:Cd3g	1	1	0	1	1	1	0	1	1	0	0	1	1	1	1	1	0	1	1
KO:Cd3g & OE:Cd3e	1	1	0	1	1	1	0	1	1	0	0	1	1	1	1	1	0	1	1
KO:Cd3g & OE:Rag1	1	1	0	1	1	1	0	1	1	0	0	1	1	1	1	1	0	1	1
KO:Cd3g & OE:Lef1	1	1	0	1	1	1	0	1	1	0	0	1	1	1	1	1	0	1	1
KO:Cd3g & OE:Lyl1	1	0	0	1	1	1	0	1	0	0	1	1	1	0	0	1	0	1	1
KO:Cd3g & OE:Ptcra	1	1	0	1	1	1	0	1	1	0	0	1	1	1	1	1	0	1	1
KO:Cd3e & OE:Notch1	1	0	1	1	1	1	0	1	1	0	0	1	1	1	1	1	0	1	1
KO:Cd3e & OE:Hes1	1	0	1	1	1	1	0	1	1	0	0	1	1	1	1	1	0	1	1
KO:Cd3e & OE:Lmo2	0	0	0	0	0	1	1	0	0	1	1	0	1	0	0	0	1	0	0
KO:Cd3e & OE:Tcf7	1	0	1	1	1	1	0	1	1	0	0	1	1	1	1	1	0	1	1
KO:Cd3e & OE:Myb	1	0	1	1	1	1	0	1	1	0	0	1	1	1	1	1	0	1	1
KO:Cd3e & OE:Hhex	0	0	0	0	0	1	1	1	0	0	0	1	1	0	0	1	0	0	1
KO:Cd3e & OE:Spi1	0	0	0	0	1	1	0	1	0	0	0	1	1	0	0	1	1	0	1
KO:Cd3e & OE:Runx1	1	0	1	1	1	1	0	1	1	0	0	1	1	1	1	1	0	1	1
KO:Cd3e & OE:Il7r	1	0	1	1	1	1	0	1	1	0	0	1	1	1	1	1	0	1	1
KO:Cd3e & OE:Gata3	1	0	1	1	1	1	0	1	1	0	0	1	1	1	1	1	0	1	1
KO:Cd3e & OE:Bcl11b	1	0	1	1	1	1	0	1	1	0	0	1	1	1	1	1	0	1	1
KO:Cd3e & OE:Tcf12	1	0	1	1	1	1	0	1	1	0	0	1	1	1	1	1	0	1	1
KO:Cd3e & OE:Ets1	1	0	1	1	1	1	0	1	1	0	0	1	1	1	1	1	0	1	1
KO:Cd3e & OE:Cd3g	1	0	1	1	1	1	0	1	1	0	0	1	1	1	1	1	0	1	1
KO:Cd3e & OE:Cd3e	1	0	1	1	1	1	0	1	1	0	0	1	1	1	1	1	0	1	1
KO:Cd3e & OE:Rag1	1	0	1	1	1	1	0	1	1	0	0	1	1	1	1	1	0	1	1
KO:Cd3e & OE:Lef1	1	0	1	1	1	1	0	1	1	0	0	1	1	1	1	1	0	1	1
KO:Cd3e & OE:Lyl1	1	0	0	1	1	1	0	1	0	0	1	1	1	0	0	1	0	1	1
KO:Cd3e & OE:Ptcra	1	0	1	1	1	1	0	1	1	0	0	1	1	1	1	1	0	1	1
KO:Rag1 & OE:Notch1	1	1	1	1	1	1	0	1	1	0	0	1	1	1	0	1	0	1	1
KO:Rag1 & OE:Hes1	1	1	1	1	1	1	0	1	1	0	0	1	1	1	0	1	0	1	1
KO:Rag1 & OE:Lmo2	0	0	0	0	0	1	1	0	0	1	1	0	1	0	0	0	1	0	0
KO:Rag1 & OE:Tcf7	1	1	1	1	1	1	0	1	1	0	0	1	1	1	0	1	0	1	1
KO:Rag1 & OE:Myb	1	1	1	1	1	1	0	1	1	0	0	1	1	1	0	1	0	1	1
KO:Rag1 & OE:Hhex	0	0	0	0	0	1	1	1	0	0	0	1	1	0	0	1	0	0	1
KO:Rag1 & OE:Spi1	0	0	0	0	1	1	0	1	0	0	0	1	1	0	0	1	1	0	1
KO:Rag1 & OE:Runx1	1	1	1	1	1	1	0	1	1	0	0	1	1	1	0	1	0	1	1
KO:Rag1 & OE:Il7r	1	1	1	1	1	1	0	1	1	0	0	1	1	1	0	1	0	1	1
KO:Rag1 & OE:Gata3	1	1	1	1	1	1	0	1	1	0	0	1	1	1	0	1	0	1	1
KO:Rag1 & OE:Bcl11b	1	1	1	1	1	1	0	1	1	0	0	1	1	1	0	1	0	1	1
KO:Rag1 & OE:Tcf12	1	1	1	1	1	1	0	1	1	0	0	1	1	1	0	1	0	1	1
KO:Rag1 & OE:Ets1	1	1	1	1	1	1	0	1	1	0	0	1	1	1	0	1	0	1	1
KO:Rag1 & OE:Cd3g	1	1	1	1	1	1	0	1	1	0	0	1	1	1	0	1	0	1	1
KO:Rag1 & OE:Cd3e	1	1	1	1	1	1	0	1	1	0	0	1	1	1	0	1	0	1	1
KO:Rag1 & OE:Rag1	1	1	1	1	1	1	0	1	1	0	0	1	1	1	0	1	0	1	1
KO:Rag1 & OE:Lef1	1	1	1	1	1	1	0	1	1	0	0	1	1	1	0	1	0	1	1
KO:Rag1 & OE:Lyl1	1	0	0	1	1	1	0	1	0	0	1	1	1	0	0	1	0	1	1
KO:Rag1 & OE:Ptcra	1	1	1	1	1	1	0	1	1	0	0	1	1	1	0	1	0	1	1
KO:Lef1 & OE:Notch1	1	1	1	1	1	1	0	1	0	0	0	1	1	1	1	1	0	1	1
KO:Lef1 & OE:Hes1	1	1	1	1	1	1	0	1	0	0	0	1	1	1	1	1	0	1	1
KO:Lef1 & OE:Lmo2	0	0	0	0	0	1	1	0	0	1	1	0	1	0	0	0	1	0	0
KO:Lef1 & OE:Tcf7	1	1	1	1	1	1	0	1	0	0	0	1	1	1	1	1	0	1	1
KO:Lef1 & OE:Myb	1	1	1	1	1	1	0	1	0	0	0	1	1	1	1	1	0	1	1
KO:Lef1 & OE:Hhex	0	0	0	0	0	1	1	1	0	0	0	1	1	0	0	1	0	0	1
KO:Lef1 & OE:Spi1	0	0	0	0	1	1	0	1	0	0	0	1	1	0	0	1	1	0	1
KO:Lef1 & OE:Runx1	1	1	1	1	1	1	0	1	0	0	0	1	1	1	1	1	0	1	1
KO:Lef1 & OE:Il7r	1	1	1	1	1	1	0	1	0	0	0	1	1	1	1	1	0	1	1
KO:Lef1 & OE:Gata3	1	1	1	1	1	1	0	1	0	0	0	1	1	1	1	1	0	1	1
KO:Lef1 & OE:Bcl11b	1	1	1	1	1	1	0	1	0	0	0	1	1	1	1	1	0	1	1
KO:Lef1 & OE:Tcf12	1	1	1	1	1	1	0	1	0	0	0	1	1	1	1	1	0	1	1
KO:Lef1 & OE:Ets1	1	1	1	1	1	1	0	1	0	0	0	1	1	1	1	1	0	1	1
KO:Lef1 & OE:Cd3g	1	1	1	1	1	1	0	1	0	0	0	1	1	1	1	1	0	1	1
KO:Lef1 & OE:Cd3e	1	1	1	1	1	1	0	1	0	0	0	1	1	1	1	1	0	1	1
KO:Lef1 & OE:Rag1	1	1	1	1	1	1	0	1	0	0	0	1	1	1	1	1	0	1	1
KO:Lef1 & OE:Lef1	1	1	1	1	1	1	0	1	0	0	0	1	1	1	1	1	0	1	1
KO:Lef1 & OE:Lyl1	1	0	0	1	1	1	0	1	0	0	1	1	1	0	0	1	0	1	1
KO:Lef1 & OE:Ptcra	1	1	1	1	1	1	0	1	0	0	0	1	1	1	1	1	0	1	1
KO:Lyl1 & OE:Notch1	1	1	1	1	1	1	0	1	1	0	0	1	1	1	1	1	0	1	1
KO:Lyl1 & OE:Hes1	1	1	1	1	1	1	0	1	1	0	0	1	1	1	1	1	0	1	1
KO:Lyl1 & OE:Lmo2	0	0	0	0	0	1	1	0	0	1	0	0	1	0	0	0	1	0	0
KO:Lyl1 & OE:Tcf7	1	1	1	1	1	1	0	1	1	0	0	1	1	1	1	1	0	1	1
KO:Lyl1 & OE:Myb	1	1	1	1	1	1	0	1	1	0	0	1	1	1	1	1	0	1	1
KO:Lyl1 & OE:Hhex	0	0	0	0	0	1	1	1	0	0	0	1	1	0	0	1	0	0	1
KO:Lyl1 & OE:Spi1	0	0	0	0	1	1	0	1	0	0	0	1	1	0	0	1	1	0	1
KO:Lyl1 & OE:Runx1	1	1	1	1	1	1	0	1	1	0	0	1	1	1	1	1	0	1	1
KO:Lyl1 & OE:Il7r	1	1	1	1	1	1	0	1	1	0	0	1	1	1	1	1	0	1	1
KO:Lyl1 & OE:Gata3	1	1	1	1	1	1	0	1	1	0	0	1	1	1	1	1	0	1	1
KO:Lyl1 & OE:Bcl11b	1	1	1	1	1	1	0	1	1	0	0	1	1	1	1	1	0	1	1
KO:Lyl1 & OE:Tcf12	1	1	1	1	1	1	0	1	1	0	0	1	1	1	1	1	0	1	1
KO:Lyl1 & OE:Ets1	1	1	1	1	1	1	0	1	1	0	0	1	1	1	1	1	0	1	1
KO:Lyl1 & OE:Cd3g	1	1	1	1	1	1	0	1	1	0	0	1	1	1	1	1	0	1	1
KO:Lyl1 & OE:Cd3e	1	1	1	1	1	1	0	1	1	0	0	1	1	1	1	1	0	1	1
KO:Lyl1 & OE:Rag1	1	1	1	1	1	1	0	1	1	0	0	1	1	1	1	1	0	1	1
KO:Lyl1 & OE:Lef1	1	1	1	1	1	1	0	1	1	0	0	1	1	1	1	1	0	1	1
KO:Lyl1 & OE:Lyl1	1	1	1	1	1	1	0	1	1	0	0	1	1	1	1	1	0	1	1
KO:Lyl1 & OE:Ptcra	1	1	1	1	1	1	0	1	1	0	0	1	1	1	1	1	0	1	1
KO:Ptcra & OE:Notch1	1	1	1	1	1	1	0	1	1	0	0	1	1	0	1	1	0	1	1
KO:Ptcra & OE:Hes1	1	1	1	1	1	1	0	1	1	0	0	1	1	0	1	1	0	1	1
KO:Ptcra & OE:Lmo2	0	0	0	0	0	1	1	0	0	1	1	0	1	0	0	0	1	0	0
KO:Ptcra & OE:Tcf7	1	1	1	1	1	1	0	1	1	0	0	1	1	0	1	1	0	1	1
KO:Ptcra & OE:Myb	1	1	1	1	1	1	0	1	1	0	0	1	1	0	1	1	0	1	1
KO:Ptcra & OE:Hhex	0	0	0	0	0	1	1	1	0	0	0	1	1	0	0	1	0	0	1
KO:Ptcra & OE:Spi1	0	0	0	0	1	1	0	1	0	0	0	1	1	0	0	1	1	0	1
KO:Ptcra & OE:Runx1	1	1	1	1	1	1	0	1	1	0	0	1	1	0	1	1	0	1	1
KO:Ptcra & OE:Il7r	1	1	1	1	1	1	0	1	1	0	0	1	1	0	1	1	0	1	1
KO:Ptcra & OE:Gata3	1	1	1	1	1	1	0	1	1	0	0	1	1	0	1	1	0	1	1
KO:Ptcra & OE:Bcl11b	1	1	1	1	1	1	0	1	1	0	0	1	1	0	1	1	0	1	1
KO:Ptcra & OE:Tcf12	1	1	1	1	1	1	0	1	1	0	0	1	1	0	1	1	0	1	1
KO:Ptcra & OE:Ets1	1	1	1	1	1	1	0	1	1	0	0	1	1	0	1	1	0	1	1
KO:Ptcra & OE:Cd3g	1	1	1	1	1	1	0	1	1	0	0	1	1	0	1	1	0	1	1
KO:Ptcra & OE:Cd3e	1	1	1	1	1	1	0	1	1	0	0	1	1	0	1	1	0	1	1
KO:Ptcra & OE:Rag1	1	1	1	1	1	1	0	1	1	0	0	1	1	0	1	1	0	1	1
KO:Ptcra & OE:Lef1	1	1	1	1	1	1	0	1	1	0	0	1	1	0	1	1	0	1	1
KO:Ptcra & OE:Lyl1	1	0	0	1	1	1	0	1	0	0	1	1	1	0	0	1	0	1	1
KO:Ptcra & OE:Ptcra	1	1	1	1	1	1	0	1	1	0	0	1	1	0	1	1	0	1	1
interaction perturbation
Bcl11b_Gata3_False	0	0	0	0	1	1	0	1	0	0	0	1	1	0	0	1	0	0	1
Bcl11b_Notch1_False	0	0	0	0	1	1	0	1	0	0	0	1	1	0	0	1	0	0	1
Bcl11b_Runx1_False	0	0	0	0	1	1	0	1	0	0	0	1	1	0	0	1	0	0	1
Bcl11b_Tcf7_False	0	0	0	0	1	1	0	1	0	0	0	1	1	0	0	1	0	0	1
Bcl11b_Hhex_False	1	1	1	1	1	1	0	1	1	0	0	1	1	1	1	1	0	1	1
Bcl11b_Spi1_False	1	1	1	1	1	1	0	1	1	0	0	1	1	1	1	1	0	1	1
Cd3e_Bcl11b_False	1	0	1	1	1	1	0	1	1	0	0	1	1	1	1	1	0	1	1
Cd3e_Tcf12_False	1	0	1	1	1	1	0	1	1	0	0	1	1	1	1	1	0	1	1
Cd3e_Hes1_False	1	0	1	1	1	1	0	1	1	0	0	1	1	1	1	1	0	1	1
Cd3e_Notch1_False	1	0	1	1	1	1	0	1	1	0	0	1	1	1	1	1	0	1	1
Cd3e_Lyl1_False	1	1	1	1	1	1	0	1	1	0	0	1	1	1	1	1	0	1	1
Ets1_Bcl11b_False	1	1	1	0	1	1	0	1	0	0	0	1	1	0	0	1	0	1	1
Ets1_Gata3_False	1	1	1	0	1	1	0	1	0	0	0	1	1	0	0	1	0	1	1
Ets1_Tcf12_False	1	1	1	0	1	1	0	1	0	0	0	1	1	0	0	1	0	1	1
Ets1_Runx1_False	1	1	1	0	1	1	0	1	0	0	0	1	1	0	0	1	0	1	1
Ets1_Hhex_False	1	1	1	1	1	1	0	1	1	0	0	1	1	1	1	1	0	1	1
Ets1_Spi1_False	1	1	1	1	1	1	0	1	1	0	0	1	1	1	1	1	0	1	1
Cd3g_Bcl11b_False	1	1	0	1	1	1	0	1	1	0	0	1	1	1	1	1	0	1	1
Cd3g_Notch1_False	1	1	0	1	1	1	0	1	1	0	0	1	1	1	1	1	0	1	1
Cd3g_Tcf12_False	1	1	0	1	1	1	0	1	1	0	0	1	1	1	1	1	0	1	1
Cd3g_Hes1_False	1	1	0	1	1	1	0	1	1	0	0	1	1	1	1	1	0	1	1
Cd3g_Lyl1_False	1	1	1	1	1	1	0	1	1	0	0	1	1	1	1	1	0	1	1
Gata3_Myb_False	0	0	0	0	0	1	0	1	0	0	0	1	1	0	0	1	0	0	1
Gata3_Tcf7_False	0	0	0	0	0	1	0	1	0	0	0	1	1	0	0	1	0	0	1
Gata3_Runx1_False	0	0	0	0	0	1	0	1	0	0	0	1	1	0	0	1	0	0	1
Gata3_Hhex_False	1	1	1	1	1	1	0	1	1	0	0	1	1	1	1	1	0	1	1
Gata3_Lmo2_False	1	1	1	1	1	1	0	1	1	0	0	1	1	1	1	1	0	1	1
Hes1_Notch1_False	1	0	0	1	1	0	0	1	1	0	0	1	1	0	0	1	0	1	1
Hhex_Lmo2_False	1	1	1	1	1	1	0	1	1	0	0	1	1	1	1	1	0	1	1
Hhex_Spi1_False	1	1	1	1	1	1	0	1	1	0	0	1	1	1	1	1	0	1	1
Hhex_Myb_False	1	1	1	1	1	1	0	1	1	0	0	1	1	1	1	1	0	1	1
Hhex_Runx1_False	1	1	1	1	1	1	0	1	1	0	0	1	1	1	1	1	0	1	1
Il7r_Runx1_False	1	1	1	1	1	1	0	0	1	0	0	1	1	1	1	1	0	1	1
Il7r_Tcf7_False	1	1	1	1	1	1	0	0	1	0	0	1	1	1	1	1	0	1	1
Il7r_Myb_False	1	1	1	1	1	1	0	0	1	0	0	1	1	1	1	1	0	1	1
Il7r_Lmo2_False	1	1	1	1	1	1	0	1	1	0	0	1	1	1	1	1	0	1	1
Il7r_Spi1_False	1	1	1	1	1	1	0	1	1	0	0	1	1	1	1	1	0	1	1
Lef1_Ets1_False	1	1	1	1	1	1	0	1	0	0	0	1	1	1	1	1	0	1	1
Lef1_Tcf12_False	1	1	1	1	1	1	0	1	0	0	0	1	1	1	1	1	0	1	1
Lef1_Lyl1_False	1	1	1	1	1	1	0	1	1	0	0	1	1	1	1	1	0	1	1
Lyl1_Hhex_False	1	1	1	1	1	1	0	1	1	0	0	1	1	1	1	1	0	1	1
Lyl1_Spi1_False	1	1	1	1	1	1	0	1	1	0	0	1	1	1	1	1	0	1	1
Lyl1_Bcl11b_False	1	1	1	1	1	1	0	1	1	0	0	1	1	1	1	1	0	1	1
Lyl1_Ets1_False	1	1	1	1	1	1	0	1	1	0	0	1	1	1	1	1	0	1	1
Lmo2_Lmo2_False	1	1	1	1	1	1	0	1	1	0	0	1	1	1	1	1	0	1	1
Lmo2_Notch1_False	0	0	0	0	0	1	1	0	0	1	1	0	1	0	0	0	1	0	0
Myb_Tcf7_False	0	0	0	0	0	1	0	0	0	0	0	0	1	0	0	0	1	0	1
Myb_Lmo2_False	1	1	1	1	1	1	0	1	1	0	0	1	1	1	1	1	0	1	1
Notch1_Notch1_False	0	0	0	0	0	0	0	0	0	0	0	0	0	0	0	0	1	0	0
Notch1_Notch1_False	0	0	0	0	0	0	1	0	0	1	1	0	0	0	0	0	1	0	0
Ptcra_Ets1_False	1	1	1	1	1	1	0	1	1	0	0	1	1	0	1	1	0	1	1
Ptcra_Hes1_False	1	1	1	1	1	1	0	1	1	0	0	1	1	0	1	1	0	1	1
Ptcra_Tcf12_False	1	1	1	1	1	1	0	1	1	0	0	1	1	0	1	1	0	1	1
Ptcra_Notch1_False	1	1	1	1	1	1	0	1	1	0	0	1	1	0	1	1	0	1	1
Ptcra_Lyl1_False	1	1	1	1	1	1	0	1	1	0	0	1	1	1	1	1	0	1	1
Rag1_Ets1_False	1	1	1	1	1	1	0	1	1	0	0	1	1	1	0	1	0	1	1
Rag1_Notch1_False	1	1	1	1	1	1	0	1	1	0	0	1	1	1	0	1	0	1	1
Rag1_Tcf12_False	1	1	1	1	1	1	0	1	1	0	0	1	1	1	0	1	0	1	1
Rag1_Hes1_False	1	1	1	1	1	1	0	1	1	0	0	1	1	1	0	1	0	1	1
Rag1_Lyl1_False	1	1	1	1	1	1	0	1	1	0	0	1	1	1	1	1	0	1	1
Runx1_Myb_False	0	0	0	0	0	1	0	0	0	0	0	1	1	0	0	0	1	0	1
Runx1_Tcf7_False	0	0	0	0	0	1	0	0	0	0	0	1	1	0	0	0	1	0	1
Spi1_Spi1_False	1	1	1	1	1	1	0	1	1	0	0	1	1	1	1	1	0	1	1
Spi1_Runx1_False	0	0	0	0	1	1	0	1	0	0	0	1	1	0	0	1	1	0	1
Spi1_Tcf7_False	0	0	0	0	1	1	0	1	0	0	0	1	1	0	0	1	1	0	1
Tcf7_Notch1_False	0	0	0	0	0	1	0	0	0	0	0	0	1	0	0	0	1	0	0
Tcf7_Lmo2_False	1	1	1	1	1	1	0	1	1	0	0	1	1	1	1	1	0	1	1
Tcf12_Notch1_False	1	0	0	0	1	1	0	1	0	0	0	1	1	0	0	1	0	0	1
Tcf12_Runx1_False	1	0	0	0	1	1	0	1	0	0	0	1	1	0	0	1	0	0	1
Tcf12_Bcl11b_False	1	0	0	0	1	1	0	1	0	0	0	1	1	0	0	1	0	0	1
Tcf12_Hhex_False	1	1	1	1	1	1	0	1	1	0	0	1	1	1	1	1	0	1	1
